# The Myogenesis Program Drives Clonal Selection and Drug Resistance in Rhabdomyosarcoma

**DOI:** 10.1101/2021.06.16.448386

**Authors:** Anand G. Patel, Xiang Chen, Xin Huang, Michael R. Clay, Natalia Komorova, Matthew J. Krasin, Alberto Pappo, Heather Tillman, Brent A. Orr, Justina McEvoy, Brittney Gordon, Kaley Blankenship, Colleen Reilly, Xin Zhou, Jackie L. Norrie, Asa Karlstrom, Jiyang Yu, Dominik Wodarz, Elizabeth Stewart, Michael A. Dyer

## Abstract

Rhabdomyosarcoma (RMS) is a pediatric cancer with features of skeletal muscle; patients with unresectable or metastatic RMS fare poorly due to high rates of disease recurrence. Here, we use single cell and single nucleus RNA-sequencing to show that RMS tumors recapitulate the spectrum of embryonal myogenesis. Using matched patient samples from a clinical trial and orthotopic patient-derived xenografts (O-PDXs), we show chemotherapy eliminates the most proliferative component with features of myoblasts; after treatment, the quiescent immature population with features of paraxial mesoderm expands to reconstitute the developmental hierarchy of the original tumor. We discovered that this paraxial mesoderm population is dependent on EGFR signaling and is sensitive to EGFR inhibitors. Taken together, this data serves as a proof-of-concept that targeting each developmental state in RMS is an effective strategy for improving outcomes by preventing disease recurrence.
