## Supplemental Table 1 for "The Myogenesis Program Drives Clonal Selection and Drug Resistance in Rhabdomyosarcoma"

### Sheet: Patient Information
Extended Data Table 1. Characteristics of patient tumors and O-PDXs for single cell and single nucleus profiling.
Xenograft SJ ID#	Patient SJ ID#	Age	Gender	Subtype (fusion status)	Stage/Group	Risk Stratum	Primary site (Sample site)	Primary/Metastasis	Diagnostic/Recurrent	Treatment1
SJRHB00026_X1	SJRHB00026_R2	4 yr	F	ERMS	4, IV	High	Pelvis (pelvis)	Primary	Recurrence	No
SJRHB00026_X2	SJRHB00026_R3	5 yr	F	ERMS	4, IV	High	Pelvis (stomach)	Metastasis	Recurrence	Yes
SJRHB010927_X1	SJRHB010927_D1	5 yr	F	ERMS	4, IV	High	Parapharyngeal (parapharyngeal) mass	Primary	Diagnosis	No
SJRHB010928_X1	SJRHB010928_R1	9 yr	M	ERMS	3, unknown	Intermediate	Prostate/bladder (prostate/bladder)	Primary	Diagnosis	Yes
SJRHB011_X	SJRHB011_D	5 yr	M	ERMS	3, III	Intermediate	Neck (infratemporal fossa)	Primary	Recurrence	No
SJRHB012_Y	SJRHB012_R	18 yr	M	ERMS	3, III	Intermediate	Prostate (prostate)	Primary	Recurrence	Yes
SJRHB012_Z	SJRHB012_S	18 yr	M	ERMS	3, III	Intermediate	Prostate (prostate/bladder)	Primary	Recurrence	Yes
SJRHB012405_X1	SJRHB012405_D1	8 yr	F	ERMS	3, III	Intermediate	Abdomen/pelvis (abdomen/pelvis)	Primary	Recurrence	Yes
SJRHB013758_X1	SJRHB013758_D1	4 yr	F	ERMS	3, III	Intermediate	Abdomen/pelvis (pelvis)	Primary	Diagnosis	No
SJRHB013758_X2	SJRHB013758_D2	5 yr	F	ERMS	3, III	Intermediate	Abdomen/pelvis (abdomen/pelvis)	Primary	Diagnosis	Yes
SJRHB049189_X1	SJRHB049189_D1	8 mo	M	ERMS	3, III	Intermediate	Prostate (prostate)	Primary	Diagnosis	Yes
SJRHB030680_X1	SJRHB030680_R1	16 mo	M	ERMS	4, III	High	Prostate (lung)	Metastasis	Recurrence	Yes
SJRHB010468_X1	SJRHB010468_D1	13 mo	M	ARMS (PAX7-FOXO1)	3, III	Intermediate	Thigh (thigh)	Primary	Diagnosis	Yes
SJRHB013757_X1	SJRHB013757_D2	3 yr	F	ARMS (PAX7-FOXO1)	4, IV	High	Calf (calf)	Primary	Diagnosis	Yes
SJRHB013759_X14	SJRHB013759_A1	19 yr	M	ARMS (PAX3-FOXO1)	4, IV	High	Pelvis (chest)	Metastasis	Recurrence	Yes
SJRHB013759_X15	SJRHB013759_A2	19 yr	M	ARMS (PAX3-FOXO1)	4, IV	High	Pelvis (omentum)	Metastasis	Recurrence	Yes
SJRHB046156_X1	SJRHB046156_R1	16 yr	F	ARMS (PAX7-FOXO1)	4, IV	High	Forearm (breast)	Metastasis	Recurrence	No
SJRHB031320_X1	SJRHB031320_D1	17 yr	M	ARMS (PAX7-FOXO1)	4, IV	High	Abdominal wall (abdominal wall)	Primary	Diagnosis	Yes
1Yes indicates sample was collected within 1 month of receiving chemotherapy and no indicates it was longer than one month from the time of chemotherapy to sample collection.
