## Supplemental Table 2 for "The Myogenesis Program Drives Clonal Selection and Drug Resistance in Rhabdomyosarcoma"

### Sheet: Patient Tumors
Extended Data Table 2. Sequencing metrics for patient tumors.
Sample #	Fresh/Frozen	10x kit version	Total Reads	Total Cells	Reads/Cell	UMI/cell	Genes/Cell	Analyzed Cells	Malignant cells (%)
SJRHB030680_R1	Fresh	3	347401402	4791	72511	12078	2812	4518	87.9371
SJRHB031320_D1	Fresh	3	303363697	3947	76859	12511	2941	3580	67.4302
SJRHB000026_R2	Frozen	3	260427103	9357	27832	4778	2621	9112	96.4442
SJRHB000026_R3	Frozen	3	335005594	7328	45715	4010	2253	7046	83.6787
SJRHB010927_D1	Frozen	3	299811899	6943	43181	7772	3258	6372	88.7006
SJRHB010928_R1	Frozen	3	691904707	3901	177365	2159	1234	3825	98.1176
SJRHB011_D	Frozen	3	332622269	7579	43887	3288	1923	7406	74.0616
SJRHB012_R	Frozen	3	402318136	4754	84627	2555	1480	4228	97.2327
SJRHB012_S	Frozen	3	558648853	7736	72214	3336	1974	7437	94.6215
SJRHB012405_D1	Frozen	3	286692059	6356	45105	7026	3654	5899	98.4065
SJRHB013758_D1	Frozen	3	320065331	5854	54674	8689	3631	5173	96.5591
SJRHB013758_D2	Frozen	3	264722356	9124	29013	5837	2937	8698	94.6654
SJRHB049189_D1	Frozen	3	239814971	9388	25544	4373	2264	9168	91.7103
SJRHB030680_R1	Frozen	3	326192595	6645	49088	2757	1709	6439	85.3238
SJRHB010468_D1	Frozen	3	459408808	6966	65950	2491	1541	6895	97.897
SJRHB013757_D2	Frozen	3	285097960	8801	32393	4796	2490	7962	87.0133
SJRHB013759_A1	Frozen	3	288284427	6459	44632	10118	3631	5471	96.3261
SJRHB013759_A2	Frozen	3	298485630	9763	30573	7713	3251	8366	96.9759
SJRHB014656_R1	Frozen	3	251006594	6651	37739	8682	3737	6392	96.6521
SJRHB031320_D1	Frozen	3	268173777	6946	38608	3063	1734	6842	66.8956

### Sheet: O-PDXs
Extended Data Table 2. Sequencing metrics for O-PDXs.
Sample #	Fresh/Frozen	10x kit version	Total Reads	Total Cells	Human Cells	Murine Cells	Reads/Cell	UMI/cell human	Genes/Cell	Genes/Cell human	Genes/Cell mouse	Analyzed Cells	Malignant Cells (%)
SJRHB000026_X1	Fresh	2	366246292	8073	7930	157	45366	11254	2262	2901	839	7709	98.638
SJRHB000026_X2	Fresh	2	523673987	6851	6635	234	76437	13987	4108	3649	1386	6533	95.9743
SJRHB010927_X1	Fresh	2	247444315	4958	4251	778	49908	10995	1697	2518	637	4538	87.5055
SJRHB010928_X1	Fresh	2	335508000	5264	4441	878	63736	11222	4706	2520	1403	4769	84.8186
SJRHB011_X	Fresh	2	294863100	4863	4552	338	60633	14330	3027	2967	1150	4703	94.0038
SJRHB012_Y	Fresh	2	261010406	5174	4449	777	50446	10222	3054	2795	1147	4972	86.3234
SJRHB012_Z	Fresh	2	356041846	8650	8211	473	41160	9893	3275	2933	1206	8154	91.7096
SJRHB012405_X1	Fresh	3	368390382	6594	6409	199	55867	23343	4418	4729	1404	3821	96.2314
SJRHB013758_X1	Fresh	2	245504364	6014	5757	275	40822	9266	5570	2593	1912	5920	95.3209
SJRHB013758_X2	Fresh	3	181354514	7925	6838	1157	22883	7742	2662	2444	1075	6108	84.4957
SJRHB049189_X1	Fresh	3	216803929	14629	13099	1802	14820	5617	2322	2041	1007	12543	86.4865
SJRHB030680_X1	Fresh	3	179796910	8081	7020	1180	22249	7927	3573	2386	1393	5467	85.4216
SJRHB010468_X1	Fresh	3	260788714	9898	9518	430	26347	7934	2708	3097	1206	9226	95.3609
SJRHB013757_X1	Fresh	3	366285055	7889	7743	150	46429	13904	3663	3159	705	5549	98.0897
SJRHB013759_X14	Fresh	2	555619820	5136	5013	137	108181	15682	734	3099	277	5008	98.7021
SJRHB013759_X15	Fresh	2	268495821	5683	5570	125	47229	11668	512	2402	274	5503	98.9097
SJRHB046156_X1	Fresh	3	230361783	6748	6193	585	34137	14259	3088	3732	1317	4778	89.64
SJRHB031320_X1	Fresh	3	204947461	5108	5058	56	40112	11884	2494	2911	1194	4693	99.0624
