## Supplemental Table 6 for "The Myogenesis Program Drives Clonal Selection and Drug Resistance in Rhabdomyosarcoma"

### Sheet: Expression
Extended Data Table 6. Expression of genes associated with CRC-SEs in rhabdomyosarcoma across tumor cell clusters.
			CRC-SE								snRNA-seq
gene	CRC total	CRC Normal	CRC Tumor	ERMS specific	ARMS specific	gene	adjusted p value	mesoderm %	mesoderm mean	myoblast %	myoblast mean	myocyte %	myocyte mean	Max %	Max mean	Min %	Min mean	delta %	delta mean
FOXO1	10	0	10			FOXO1	0	0.402931	0.491946	0.631824	0.982245	0.752102	1.59578	0.752102	1.59578	0.402931	0.491946	0.349172	1.10383
SOX8	7	0	7			SOX8	0	0.065057	0.0487474	0.234076	0.233016	0.366339	0.336191	0.366339	0.336191	0.065057	0.0487474	0.301282	0.287444
SOX6	8	0	8	Y		SOX6	0	0.438336	0.62844	0.505481	1.26368	0.720091	2.25844	0.720091	2.25844	0.438336	0.62844	0.281755	1.63
MEOX2	5	1	4	Y		MEOX2	0	0.338661	0.565297	0.198454	0.260035	0.0722695	0.0659407	0.338661	0.565297	0.0722695	0.0659407	0.266391	0.499356
GLI3	6	0	6	Y		GLI3	0	0.633065	0.955148	0.631452	0.870766	0.366882	0.377776	0.633065	0.955148	0.366882	0.377776	0.266183	0.577372
CREB5	11	0	11	Y		CREB5	0	0.562697	1.0591	0.66354	1.44007	0.40535	0.651738	0.66354	1.44007	0.40535	0.651738	0.25819	0.788337
PAX7	12	0	12			PAX7	0	0.307779	0.452923	0.565489	0.858705	0.340785	0.37142	0.565489	0.858705	0.307779	0.37142	0.25771	0.487285
RREB1	8	2	6			RREB1	0	0.307435	0.287528	0.452928	0.431771	0.561662	0.600554	0.561662	0.600554	0.307435	0.287528	0.254227	0.313026
GLI2	19	3	16			GLI2	0	0.492968	0.672966	0.439806	0.514817	0.251804	0.244704	0.492968	0.672966	0.251804	0.244704	0.241164	0.428262
NFIX	10	1	9	Y		NFIX	0	0.558812	0.741081	0.427538	0.425245	0.318431	0.301737	0.558812	0.741081	0.318431	0.301737	0.240381	0.439344
RUNX1	13	2	11			RUNX1	0	0.45176	0.762149	0.502923	1.19083	0.664912	1.95591	0.664912	1.95591	0.45176	0.762149	0.213152	1.19376
TEAD1	5	2	3	Y		TEAD1	0	0.664044	1.07228	0.833056	1.48737	0.869622	1.67112	0.869622	1.67112	0.664044	1.07228	0.205578	0.598835
TGIF1	5	0	5	Y		TGIF1	0	0.103757	0.0778485	0.16909	0.132702	0.302534	0.240586	0.302534	0.240586	0.103757	0.0778485	0.198777	0.162738
MYOD1	17	1	16			MYOD1	0	0.0269473	0.0209075	0.163547	0.143049	0.224947	0.190358	0.224947	0.190358	0.0269473	0.0209075	0.198	0.169451
PKNOX2	18	2	16			PKNOX2	0	0.579613	0.931595	0.774148	1.32854	0.762357	1.53706	0.774148	1.53706	0.579613	0.931595	0.194536	0.605469
NFIB	6	1	5	Y		NFIB	0	0.745722	1.795	0.913557	2.37962	0.821008	1.56585	0.913557	2.37962	0.745722	1.56585	0.167835	0.81377
RUNX2	5	2	3			RUNX2	0	0.163995	0.169503	0.322995	0.415041	0.28235	0.287768	0.322995	0.415041	0.163995	0.169503	0.159	0.245538
TCF3	5	0	5	Y		TCF3	0	0.192221	0.151413	0.346844	0.302879	0.33525	0.273111	0.346844	0.302879	0.192221	0.151413	0.154623	0.151467
SMAD3	13	3	10			SMAD3	5.97048e-291	0.51308	0.627211	0.406302	0.394578	0.385492	0.438324	0.51308	0.627211	0.385492	0.394578	0.127588	0.232634
NFIA	10	1	9			NFIA	0	0.860887	2.64841	0.96369	3.07933	0.841083	1.82804	0.96369	3.07933	0.841083	1.82804	0.122607	1.2513
KLF13	11	0	11			KLF13	6.86029e-261	0.0767604	0.0590258	0.132986	0.108751	0.196191	0.157002	0.196191	0.157002	0.0767604	0.0590258	0.119431	0.0979763
MEF2A	6	0	6	Y		MEF2A	6.2726e-228	0.571155	0.675039	0.646348	0.862011	0.687537	1.0583	0.687537	1.0583	0.571155	0.675039	0.116383	0.383264
SP3	6	1	5			SP3	3.05743e-190	0.367722	0.39184	0.482787	0.470551	0.413976	0.357127	0.482787	0.470551	0.367722	0.357127	0.115065	0.113424
MSC	10	1	9	Y		MSC	0	0.0556648	0.0394285	0.139065	0.113064	0.0724866	0.048945	0.139065	0.113064	0.0556648	0.0394285	0.0834002	0.0736355
TBX1	8	0	8	Y		TBX1	2.26479e-159	0.104691	0.0777214	0.181509	0.158644	0.181054	0.141742	0.181509	0.158644	0.104691	0.0777214	0.0768182	0.0809229
RARA	5	1	4	Y		RARA	8.62924e-123	0.0802518	0.055609	0.109233	0.0806433	0.155228	0.112063	0.155228	0.112063	0.0802518	0.055609	0.0749758	0.0564543
LMX1B	8	0	8			LMX1B	1.27736e-209	0.0265539	0.0187171	0.0919719	0.0822641	0.086539	0.0768989	0.0919719	0.0822641	0.0265539	0.0187171	0.065418	0.063547
ZNF423	5	0	5	Y		ZNF423	8.34423e-68	0.431993	0.492438	0.495042	0.552935	0.44984	0.456824	0.495042	0.552935	0.431993	0.456824	0.0630492	0.0961111
NFATC1	10	0	10			NFATC1	1.44605e-65	0.229986	0.301015	0.219525	0.195886	0.280831	0.242827	0.280831	0.301015	0.219525	0.195886	0.0613063	0.105129
TBX2	8	1	7			TBX2	7.80348e-79	0.114133	0.121349	0.0995365	0.0863374	0.0620693	0.0430768	0.114133	0.121349	0.0620693	0.0430768	0.0520632	0.0782726
KLF4	7	3	4			KLF4	1.64871e-297	0.0746951	0.0652913	0.0235741	0.0170773	0.0246324	0.0164972	0.0746951	0.0652913	0.0235741	0.0164972	0.0511211	0.0487941
NR3C1	5	1	4		Y	NR3C1	5.95943e-46	0.408242	0.525926	0.376346	0.435726	0.424611	0.480861	0.424611	0.525926	0.376346	0.435726	0.0482646	0.0902001
SREBF1	8	3	5			SREBF1	6.5558e-96	0.122099	0.0918555	0.168017	0.129528	0.120558	0.0887448	0.168017	0.129528	0.120558	0.0887448	0.0474591	0.0407834
ALX4	9	0	9			ALX4	1.39915e-80	0.0964792	0.0768822	0.100609	0.0908528	0.0558841	0.0414886	0.100609	0.0908528	0.0558841	0.0414886	0.0447252	0.0493642
FOSL2	20	2	18			FOSL2	1.08869e-51	0.109314	0.0851025	0.0990414	0.0741462	0.138842	0.0980751	0.138842	0.0980751	0.0990414	0.0741462	0.0398008	0.0239289
GLIS2	9	2	7	Y		GLIS2	1.35199e-54	0.0762195	0.0538255	0.0598292	0.0415767	0.0386848	0.0252267	0.0762195	0.0538255	0.0386848	0.0252267	0.0375347	0.0285988
MYF6	8	1	7	Y		MYF6	3.91734e-91	0.0118017	0.00916674	0.0290894	0.023295	0.0462807	0.0456063	0.0462807	0.0456063	0.0118017	0.00916674	0.034479	0.0364396
TEAD3	5	1	4	Y		TEAD3	4.9236e-16	0.168027	0.130388	0.190628	0.145257	0.201454	0.147952	0.201454	0.147952	0.168027	0.130388	0.0334269	0.0175643
HES1	11	0	11			HES1	1.04856e-42	0.0722364	0.0611907	0.101696	0.0912523	0.0839347	0.0649753	0.101696	0.0912523	0.0722364	0.0611907	0.0294594	0.0300616
RXRA	14	1	13			RXRA	9.67962e-11	0.137441	0.105852	0.146011	0.110806	0.128099	0.0915149	0.146011	0.110806	0.128099	0.0915149	0.0179113	0.0192911
UNCX	10	0	10			UNCX	1.24376e-50	0.000442565	0.000347817	0.0108105	0.00842218	0.00564267	0.00397014	0.0108105	0.00842218	0.000442565	0.000347817	0.0103679	0.00807436
CRC-SE identification is from Stewart et al. 2018, Cancer Cell 34(3):411-426 and includes CRC-SE identified in normal muscle and rhabdomyosarcoma (O-PDXs).
highlighted rows are enriched in mesoderm-like tumor cells (blue), myoblast-like tumor cells (green) and myocyte-like tumor cells (red).

### Sheet: scATAC - SJRHB010927_X1 (ERMS)
Extended Data Table 6. Chromatin accessibility within rhabdomyosarcoma CRC-SEs across tumor cell clusters.
peak	CRC-SE gene	cluster with significant accessibility	adjusted p-value	fold change (log2)	fraction.cluster1	fraction.other2
chr1-61205953-61235650	NFIA	Mesoderm	2.99584e-17	2.28174	0.792	0.309
chr11-15837238-15879822	SOX6	Mesoderm	2.29002e-08	1.01474	0.962	0.786
chr11-16028876-16050369	SOX6	Mesoderm	0.00025511	1.13653	0.717	0.495
chr16-49747739-49848022	ZNF423	Mesoderm	1.25559e-05	0.849857	0.925	0.696
chr17-17730413-17758926	SREBP1	Mesoderm	0.00367963	0.711719	0.811	0.638
chr17-17770482-17825992	SREBP1	Mesoderm	2.76956e-05	0.82235	0.943	0.771
chr17-59273595-59340818	TBX2	Mesoderm	5.52794e-06	0.950287	0.906	0.669
chr17-59362037-59426967	TBX2	Mesoderm	1.26882e-09	1.20956	0.943	0.712
chr19-13139252-13178228	NFIX	Mesoderm	0.0269778	0.26733	0.962	0.807
chr3-193859465-193950085	HES1	Mesoderm	0.000105822	0.896788	0.943	0.747
chr7-15875590-15897317	MEOX2	Mesoderm	6.50294e-10	1.2637	0.943	0.649
chr7-16060543-16069435	MEOX2	Mesoderm	0.0124958	0.71506	0.811	0.655
chr9-110429270-110518282	KLF4	Mesoderm	0.00233639	0.65971	0.83	0.627
chr12-80864872-80901599	MYF6	Myoblast	0.0441002	1.06752	0.406	0.203
chr12-80922443-80995764	MYF6	Myoblast	3.03301e-05	0.690269	0.791	0.541
chr12-81034863-81054866	MYF6	Myoblast	0.00237313	0.948811	0.464	0.223
chr2-174514699-174562227	SP3	Myoblast	6.2912e-06	1.12532	0.604	0.318
chr7-28488251-28651919	CREB5	Myoblast	4.66622e-13	1.089	0.939	0.818
chr8-72759513-72921027	MSC	Myoblast	0.00562736	0.487631	0.98	0.98
chr9-129384387-129437200	LMX1B	Myoblast	4.9502e-05	0.873511	0.718	0.446
chr11-125046557-125252467	PKNOX2	Myocyte	3.07607e-06	0.418743	0.989	0.966
chr11-16168634-16218187	SOX6	Myocyte	0.000421672	0.764679	0.705	0.625
chr11-17650414-17760571	MYOD1	Myocyte	2.52982e-20	0.808994	1	0.948
chr11-44238494-44312106	ALX4	Myocyte	1.87625e-08	0.858489	0.884	0.783
chr11-44327172-44472626	ALX4	Myocyte	0.0213719	0.259787	0.958	0.916
chr13-41127950-41197425	FOXO1	Myocyte	3.82484e-13	1.09842	0.895	0.724
chr13-41221305-41257238	FOXO1	Myocyte	0.000255651	0.538036	0.863	0.77
chr16-1036930-1120452	SOX8	Myocyte	6.94334e-07	0.435483	0.947	0.893
chr17-38450788-38482512	RARA	Myocyte	0.0022004	0.21854	0.832	0.75
chr18-3477326-3543700	TGIF1	Myocyte	0.0458387	0.345276	0.832	0.798
chr18-77167234-77250426	NFATC1	Myocyte	9.29744e-08	0.622051	0.947	0.852
chr2-28542145-28612541	FOSL2	Myocyte	1.59595e-05	0.690573	0.884	0.82
chr22-19715911-19740709	TBX1	Myocyte	3.48043e-06	0.535521	0.789	0.701
chr6-45574837-45647167	RUNX2	Myocyte	0.0421629	0.651833	0.6	0.517
chr6-6640039-6753253	RREB1	Myocyte	5.36492e-18	1.22133	0.937	0.804
chr6-6874800-6944149	RREB1	Myocyte	3.22049e-10	1.10187	0.821	0.662
chr6-7042699-7056938	RREB1	Myocyte	1.95185e-13	1.6053	0.674	0.388
chr6-7130161-7177134	RREB1	Myocyte	1.45603e-09	1.22269	0.758	0.559
chr7-28297716-28333435	CREB5	Myocyte	0.000501787	0.720956	0.747	0.649
1fraction of cells within the cluster of interest that had a detectable scATAC peak within this region
2fraction of cells within the remaining cells of the O-PDX that had a detectable scATAC peak within this region

### Sheet: scATAC - SJRHB010928_X1 (ERMS)
Extended Data Table 6. Chromatin accessibility within rhabdomyosarcoma CRC-SEs across tumor cell clusters.
peak	CRC-SE gene	cluster with significant accessibility	adjusted p-value	fold change (log2)	fraction.cluster1	fraction.other2
chr1-61205953-61235650	NFIA	Mesoderm	3.88385e-07	1.6827	0.552	0.265
chr11-16028876-16050369	SOX6	Mesoderm	0.015947	1.83793	0.254	0.103
chr12-81034863-81054866	MYF6	Mesoderm	0.00782887	1.37611	0.343	0.157
chr16-49865931-49884933	ZNF423	Mesoderm	0.0216216	1.35133	0.343	0.167
chr17-17730413-17758926	SREBP1	Mesoderm	0.0168954	0.912619	0.597	0.407
chr17-59362037-59426967	TBX2	Mesoderm	1.57935e-06	1.13987	0.851	0.615
chr19-13139252-13178228	NFIX	Mesoderm	0.0414178	0.596122	0.836	0.676
chr7-15875590-15897317	MEOX2	Mesoderm	2.08185e-13	2.27507	0.642	0.235
chr9-137305408-137388794	RXRA	Mesoderm	0.00160875	0.975926	0.776	0.603
chr9-13860318-13900966	NFIB	Mesoderm	0.0165807	0.783239	0.627	0.426
chr1-18972831-19069182	PAX7	Myoblast	2.58228e-06	0.726352	0.732	0.519
chr11-15791186-15802367	SOX6	Myoblast	8.04546e-22	1.06125	0.511	0.193
chr11-15837238-15879822	SOX6	Myoblast	4.11989e-07	0.446274	0.629	0.39
chr12-80922443-80995764	MYF6	Myoblast	2.25742e-11	0.755854	0.649	0.39
chr17-17770482-17825992	SREBP1	Myoblast	0.00209094	0.496288	0.617	0.404
chr17-59273595-59340818	TBX2	Myoblast	3.63317e-09	0.605045	0.63	0.356
chr17-59362037-59426967	TBX2	Myoblast	0.00790444	0.326965	0.665	0.451
chr2-174514699-174562227	SP3	Myoblast	5.42395e-09	1.02616	0.403	0.18
chr7-15632199-15705001	MEOX2	Myoblast	0.00110143	0.516696	0.383	0.206
chr7-28354132-28411376	CREB5	Myoblast	2.56756e-06	0.642488	0.46	0.24
chr7-28488251-28651919	CREB5	Myoblast	7.01275e-15	0.696864	0.845	0.627
chr7-28664457-28833680	CREB5	Myoblast	0.000982755	0.557949	0.727	0.549
chr7-42108242-42149605	GLI3	Myoblast	0.0203421	0.290108	0.56	0.367
chr7-42412245-42473843	GLI3	Myoblast	0.00631424	0.486069	0.443	0.249
chr8-72759513-72921027	MSC	Myoblast	5.43841e-10	0.499568	0.914	0.794
chr9-110429270-110518282	KLF4	Myoblast	0.000477085	0.492798	0.664	0.474
chr9-129384387-129437200	LMX1B	Myoblast	0.00057208	0.742564	0.409	0.215
chr9-13860318-13900966	NFIB	Myoblast	2.52275e-09	0.754701	0.482	0.232
chr9-13932874-14008265	NFIB	Myoblast	2.0199e-14	0.787292	0.737	0.485
chr9-14052966-14113989	NFIB	Myoblast	1.74318e-05	0.385652	0.693	0.472
chr11-125046557-125252467	PKNOX2	Myocyte	1.03635e-13	0.382814	0.961	0.959
chr11-12776360-12838004	TEAD1	Myocyte	1.29647e-05	0.658676	0.507	0.499
chr11-16137974-16149609	SOX6	Myocyte	0.000447153	0.85593	0.274	0.267
chr11-16313014-16336045	SOX6	Myocyte	0.00229091	0.709356	0.377	0.421
chr11-16368417-16391663	SOX6	Myocyte	0.0273495	0.477255	0.377	0.418
chr11-17650414-17760571	MYOD1	Myocyte	3.96063e-11	0.429677	0.901	0.875
chr11-44327172-44472626	ALX4	Myocyte	2.08685e-06	0.479111	0.726	0.731
chr13-41127950-41197425	FOXO1	Myocyte	2.39243e-38	1.45982	0.672	0.509
chr13-41221305-41257238	FOXO1	Myocyte	0.000174462	0.440333	0.64	0.664
chr15-31510788-31696359	KLF13	Myocyte	0.00040225	0.289935	0.747	0.767
chr15-31749696-31779505	KLF13	Myocyte	0.0382111	0.815131	0.148	0.144
chr15-99944720-100028692	MEF2A	Myocyte	0.000144467	0.478621	0.512	0.526
chr16-1036930-1120452	SOX8	Myocyte	5.05164e-06	0.0841099	0.777	0.786
chr16-49747739-49848022	ZNF423	Myocyte	0.0138157	0.470814	0.469	0.519
chr18-77167234-77250426	NFATC1	Myocyte	1.3883e-12	0.559053	0.747	0.718
chr19-13139252-13178228	NFIX	Myocyte	3.18957e-05	0.0743064	0.66	0.685
chr2-121496840-121547133	GLI2	Myocyte	0.00472186	0.480941	0.638	0.662
chr2-28751015-28786139	FOSL2	Myocyte	0.0136191	0.505761	0.272	0.288
chr21-36534714-36667463	RUNX1	Myocyte	5.45402e-08	0.420353	0.739	0.726
chr22-19715911-19740709	TBX1	Myocyte	3.58611e-20	1.00031	0.49	0.408
chr6-6640039-6753253	RREB1	Myocyte	1.46556e-30	1.08885	0.747	0.618
chr6-7042699-7056938	RREB1	Myocyte	1.62237e-08	0.713809	0.45	0.43
chr6-7130161-7177134	RREB1	Myocyte	6.87501e-07	0.709456	0.478	0.47
1fraction of cells within the cluster of interest that had a detectable scATAC peak within this region
2fraction of cells within the remaining cells of the O-PDX that had a detectable scATAC peak within this region

### Sheet: scATAC - SJRHB013758_X1 (ERMS)
Extended Data Table 6. Chromatin accessibility within rhabdomyosarcoma CRC-SEs across tumor cell clusters.
peak	CRC-SE gene	cluster with significant accessibility	adjusted p-value	fold change (log2)	fraction.cluster1	fraction.other2
chr1-61205953-61235650	NFIA	Mesoderm	7.76076e-32	1.2908	0.609	0.371
chr1-61622455-61669199	NFIA	Mesoderm	8.42898e-12	0.815796	0.554	0.414
chr11-16028876-16050369	SOX6	Mesoderm	1.94088e-28	1.27573	0.514	0.282
chr15-31749696-31779505	KLF13	Mesoderm	0.0454594	0.57512	0.229	0.169
chr15-67296141-67349037	SMAD3	Mesoderm	7.35066e-15	0.954613	0.582	0.425
chr15-99944720-100028692	MEF2A	Mesoderm	0.000836177	0.589835	0.526	0.449
chr17-17730413-17758926	SREBP1	Mesoderm	0.000151644	0.604405	0.59	0.504
chr17-17770482-17825992	SREBP1	Mesoderm	7.06818e-12	0.897952	0.639	0.51
chr17-59195719-59256507	TBX2	Mesoderm	0.0469638	0.373392	0.643	0.585
chr17-59273595-59340818	TBX2	Mesoderm	6.07304e-16	0.640863	0.8	0.662
chr17-59362037-59426967	TBX2	Mesoderm	2.27302e-38	0.961351	0.875	0.701
chr19-13084114-13131778	NFIX	Mesoderm	5.03222e-16	0.703025	0.809	0.683
chr19-13139252-13178228	NFIX	Mesoderm	4.87017e-10	0.673325	0.701	0.59
chr2-121496840-121547133	GLI2	Mesoderm	1.00122e-09	0.512829	0.798	0.696
chr2-121562192-121744261	GLI2	Mesoderm	6.16497e-18	0.526587	0.953	0.906
chr2-174514699-174562227	SP3	Mesoderm	5.20748e-10	0.84359	0.484	0.349
chr21-36340623-36409927	RUNX1	Mesoderm	0.0202582	0.508339	0.482	0.414
chr6-35445049-35477057	TEAD3	Mesoderm	5.36011e-09	0.67085	0.664	0.552
chr7-15632199-15705001	MEOX2	Mesoderm	4.81532e-06	0.480574	0.633	0.531
chr7-15875590-15897317	MEOX2	Mesoderm	3.87254e-13	0.903672	0.512	0.357
chr7-16060543-16069435	MEOX2	Mesoderm	0.0282016	0.489471	0.321	0.254
chr7-28664457-28833680	CREB5	Mesoderm	5.28519e-13	0.543601	0.849	0.753
chr7-42108242-42149605	GLI3	Mesoderm	0.000909188	0.507949	0.55	0.472
chr9-137211956-137297960	RXRA	Mesoderm	0.000150038	0.451359	0.779	0.716
chr9-137305408-137388794	RXRA	Mesoderm	2.89718e-19	0.771161	0.809	0.674
chr9-13860318-13900966	NFIB	Mesoderm	0.000200811	0.504122	0.507	0.414
chr9-14198874-14283398	NFIB	Mesoderm	0.000399395	0.456046	0.701	0.639
chr1-18972831-19069182	PAX7	Myoblast	1.56243e-13	0.421929	0.803	0.66
chr11-16006126-16015295	SOX6	Myoblast	1.39132e-20	1.2188	0.324	0.135
chr11-16137974-16149609	SOX6	Myoblast	5.54226e-16	1.12203	0.297	0.133
chr11-16168634-16218187	SOX6	Myoblast	2.42657e-09	0.501903	0.632	0.489
chr11-17650414-17760571	MYOD1	Myoblast	2.85909e-96	0.972668	0.977	0.848
chr11-44238494-44312106	ALX4	Myoblast	1.68326e-18	0.428636	0.807	0.632
chr11-44327172-44472626	ALX4	Myoblast	0.0179595	0.183625	0.841	0.778
chr12-80922443-80995764	MYF6	Myoblast	4.91828e-09	0.501541	0.452	0.303
chr12-81067066-81125205	MYF6	Myoblast	3.74475e-07	0.492815	0.33	0.205
chr13-41127950-41197425	FOXO1	Myoblast	2.08963e-42	0.818656	0.835	0.598
chr15-31510788-31696359	KLF13	Myoblast	0.00772057	0.20985	0.838	0.778
chr16-49504108-49737873	ZNF423	Myoblast	0.000120147	0.324134	0.947	0.935
chr18-3477326-3543700	TGIF1	Myoblast	1.86316e-15	0.681591	0.65	0.475
chr2-28542145-28612541	FOSL2	Myoblast	3.72001e-21	0.592657	0.798	0.621
chr2-28751015-28786139	FOSL2	Myoblast	1.81481e-14	0.680197	0.477	0.296
chr21-36501102-36527469	RUNX1	Myoblast	0.0282524	0.348264	0.233	0.162
chr21-36534714-36667463	RUNX1	Myoblast	0.0442333	0.0823749	0.738	0.655
chr21-36723499-36740294	RUNX1	Myoblast	5.36198e-10	1.09595	0.222	0.104
chr5-142504417-142520861	NR3C1	Myoblast	3.81338e-48	1.68929	0.472	0.164
chr6-45574837-45647167	RUNX2	Myoblast	0.000542408	0.227838	0.501	0.391
chr6-6640039-6753253	RREB1	Myoblast	8.18913e-08	0.378505	0.676	0.542
chr6-6874800-6944149	RREB1	Myoblast	2.81499e-22	0.763087	0.609	0.386
chr7-28297716-28333435	CREB5	Myoblast	2.09904e-24	0.943952	0.558	0.332
chr7-28354132-28411376	CREB5	Myoblast	1.87885e-20	0.822659	0.637	0.434
chr7-28419786-28471069	CREB5	Myoblast	0.00133904	0.264607	0.599	0.497
chr7-28488251-28651919	CREB5	Myoblast	5.25085e-08	0.338498	0.823	0.725
chr9-13932874-14008265	NFIB	Myoblast	0.0260888	0.247026	0.685	0.609
chr9-14052966-14113989	NFIB	Myoblast	6.73462e-05	0.348681	0.719	0.624
chr11-125046557-125252467	PKNOX2	Myocyte	0.0347743	0.397506	0.964	0.953
chr11-12776360-12838004	TEAD1	Myocyte	0.00512928	0.552642	0.768	0.591
chr11-17650414-17760571	MYOD1	Myocyte	2.62991e-08	0.681011	1	0.96
chr15-99944720-100028692	MEF2A	Myocyte	1.63805e-05	1.08362	0.696	0.455
chr16-1036930-1120452	SOX8	Myocyte	0.000186323	0.454865	0.964	0.834
chr6-6640039-6753253	RREB1	Myocyte	1.39497e-05	1.00114	0.839	0.656
chr6-6874800-6944149	RREB1	Myocyte	0.0499656	0.773033	0.696	0.579
chr6-7042699-7056938	RREB1	Myocyte	0.0262022	1.33855	0.411	0.273
chr6-7130161-7177134	RREB1	Myocyte	0.0090385	0.69311	0.714	0.534
1fraction of cells within the cluster of interest that had a detectable scATAC peak within this region
2fraction of cells within the remaining cells of the O-PDX that had a detectable scATAC peak within this region

### Sheet: scATAC - SJRHB013758_X2 (ERMS)
Extended Data Table 6. Chromatin accessibility within rhabdomyosarcoma CRC-SEs across tumor cell clusters.
peak	CRC-SE gene	cluster with significant accessibility	adjusted p-value	fold change (log2)	fraction.cluster1	fraction.other2
chr1-61205953-61235650	NFIA	Mesoderm	7.19576e-17	1.50501	0.785	0.421
chr1-61622455-61669199	NFIA	Mesoderm	5.28208e-05	0.558451	0.812	0.567
chr11-15837238-15879822	SOX6	Mesoderm	0.0371913	0.323727	0.819	0.611
chr11-16028876-16050369	SOX6	Mesoderm	1.62945e-06	1.00439	0.66	0.38
chr12-81034863-81054866	MYF6	Mesoderm	0.0426721	0.805469	0.5	0.3
chr17-59195719-59256507	TBX2	Mesoderm	5.65006e-11	1.15558	0.736	0.401
chr17-59362037-59426967	TBX2	Mesoderm	0.000154641	0.862876	0.743	0.528
chr2-174855718-174928501	SP3	Mesoderm	0.0191941	0.374982	0.931	0.806
chr6-35445049-35477057	TEAD3	Mesoderm	0.00289423	0.378861	0.889	0.697
chr7-15875590-15897317	MEOX2	Mesoderm	9.4086e-07	0.878491	0.674	0.374
chr9-137305408-137388794	RXRA	Mesoderm	0.00633159	0.39735	0.896	0.717
chr9-13860318-13900966	NFIB	Mesoderm	3.31056e-07	0.856572	0.569	0.26
chr9-14198874-14283398	NFIB	Mesoderm	0.0314495	0.588179	0.681	0.481
chr11-15791186-15802367	SOX6	Myoblast	4.5174e-07	0.74816	0.572	0.352
chr12-80864872-80901599	MYF6	Myoblast	0.0278976	0.457797	0.446	0.298
chr12-80922443-80995764	MYF6	Myoblast	5.90692e-11	0.886374	0.694	0.459
chr2-174514699-174562227	SP3	Myoblast	2.61549e-05	0.637971	0.669	0.492
chr5-142504417-142520861	NR3C1	Myoblast	0.013602	0.402873	0.591	0.429
chr7-28488251-28651919	CREB5	Myoblast	0.0113777	0.538819	0.818	0.732
chr7-42376934-42392567	GLI3	Myoblast	6.09222e-06	0.667525	0.646	0.456
chr8-72759513-72921027	MSC	Myoblast	0.00181404	0.437383	0.945	0.921
chr11-125046557-125252467	PKNOX2	Myocyte	0.0212008	0.17612	0.928	0.913
chr11-12776360-12838004	TEAD1	Myocyte	4.89302e-05	0.611408	0.739	0.709
chr11-17650414-17760571	MYOD1	Myocyte	2.69385e-09	0.449325	0.968	0.943
chr11-44238494-44312106	ALX4	Myocyte	1.76542e-09	0.609718	0.892	0.803
chr13-41127950-41197425	FOXO1	Myocyte	1.15203e-09	0.980298	0.622	0.533
chr15-99944720-100028692	MEF2A	Myocyte	0.00218858	0.363521	0.766	0.752
chr16-1036930-1120452	SOX8	Myocyte	0.025004	0.0384929	0.878	0.867
chr16-49504108-49737873	ZNF423	Myocyte	3.57261e-05	0.296099	0.959	0.928
chr16-49747739-49848022	ZNF423	Myocyte	0.00747867	0.290128	0.716	0.717
chr18-3477326-3543700	TGIF1	Myocyte	7.34868e-07	0.61355	0.802	0.775
chr18-77167234-77250426	NFATC1	Myocyte	7.67628e-12	0.539038	0.901	0.814
chr2-28542145-28612541	FOSL2	Myocyte	0.000469612	0.393351	0.806	0.781
chr2-28657055-28663723	FOSL2	Myocyte	1.13942e-05	1.15494	0.311	0.199
chr2-28751015-28786139	FOSL2	Myocyte	0.00610142	0.461311	0.491	0.47
chr21-36723499-36740294	RUNX1	Myocyte	5.39815e-06	0.960409	0.315	0.219
chr22-19715911-19740709	TBX1	Myocyte	4.90805e-06	0.694936	0.595	0.541
chr6-6640039-6753253	RREB1	Myocyte	2.40533e-16	0.846529	0.901	0.807
chr6-6874800-6944149	RREB1	Myocyte	0.0256272	0.381415	0.671	0.666
chr6-7042699-7056938	RREB1	Myocyte	3.15044e-07	0.647721	0.563	0.493
chr6-7130161-7177134	RREB1	Myocyte	1.36717e-11	1.03218	0.653	0.56
1fraction of cells within the cluster of interest that had a detectable scATAC peak within this region
2fraction of cells within the remaining cells of the O-PDX that had a detectable scATAC peak within this region

### Sheet: scATAC - SJRHB010463_X1 (ARMS)
Extended Data Table 6. Chromatin accessibility within rhabdomyosarcoma CRC-SEs across tumor cell clusters.
peak	CRC-SE gene	cluster with significant accessibility	adjusted p-value	fold change (log2)	fraction.cluster1	fraction.other2
chr1-18972831-19069182	PAX7	Myoblast	8.16e-18	0.465218	0.99	0.962
chr5-142504417-142520861	NR3C1	Myoblast	0.04681	0.161848	0.886	0.834
chr5-142552232-142580779	NR3C1	Myoblast	7.28e-05	0.304915	0.83	0.741
chr6-45574837-45647167	RUNX2	Myoblast	0.00826527	0.31876	0.742	0.657
chr7-28419786-28471069	CREB5	Myoblast	0.0261199	0.26312	0.765	0.691
chr7-28664457-28833680	CREB5	Myoblast	0.0107345	0.166338	0.929	0.884
chr7-42108242-42149605	GLI3	Myoblast	0.00639903	0.182406	0.786	0.693
chr9-14052966-14113989	NFIB	Myoblast	0.00059829	0.236871	0.913	0.846
chr9-14198874-14283398	NFIB	Myoblast	2.58e-05	0.228318	0.936	0.874
chr16-1036930-1120452	SOX8	Myocyte	0.00573921	0.172559	0.97	0.97
chr22-19715911-19740709	TBX1	Myocyte	0.00582802	0.362197	0.68	0.618
chr7-28297716-28333435	CREB5	Myocyte	1.23e-05	0.587796	0.638	0.54
1fraction of cells within the cluster of interest that had a detectable scATAC peak within this region
2fraction of cells within the remaining cells of the O-PDX that had a detectable scATAC peak within this region

### Sheet: scATAC - SJRHB013759_X15 (ARMS)
Extended Data Table 6. Chromatin accessibility within rhabdomyosarcoma CRC-SEs across tumor cell clusters.
peak	CRC-SE gene	cluster with significant accessibility	adjusted p-value	fold change (log2)	fraction.cluster1	fraction.other2
chr3-193792834-193822728	HES1	Myoblast	0.000337632	1.10667	0.698	0.659
chr11-16313014-16336045	SOX6	Myocyte	0.0226377	0.533117	0.902	0.469
chr16-1036930-1120452	SOX8	Myocyte	0.00444479	0.483017	1	0.872
1fraction of cells within the cluster of interest that had a detectable scATAC peak within this region
2fraction of cells within the remaining cells of the O-PDX that had a detectable scATAC peak within this region

### Sheet: scATAC - SJRHB046156_X1 (ARMS)
Extended Data Table 6. Chromatin accessibility within rhabdomyosarcoma CRC-SEs across tumor cell clusters.
peak	CRC-SE gene	cluster with significant accessibility	adjusted p-value	fold change (log2)	fraction.cluster1	fraction.other2
chr1-18972831-19069182	PAX7	Myoblast	1.47149e-17	0.628677	0.883	0.738
chr11-16137974-16149609	SOX6	Myoblast	1.90771e-05	0.495885	0.397	0.254
chr13-41127950-41197425	FOXO1	Myoblast	6.28989e-15	0.5991	0.861	0.714
chr13-41221305-41257238	FOXO1	Myoblast	0.00428077	0.429219	0.475	0.344
chr5-142504417-142520861	NR3C1	Myoblast	0.00534577	0.288992	0.538	0.408
chr15-31510788-31696359	KLF13	Myocyte	0.00155822	0.184644	0.931	0.918
chr15-31749696-31779505	KLF13	Myocyte	0.0339849	0.470337	0.257	0.226
chr6-7042699-7056938	RREB1	Myocyte	0.00457526	0.714488	0.318	0.281
chr7-16060543-16069435	MEOX2	Myocyte	0.0210295	0.704623	0.11	0.081
1fraction of cells within the cluster of interest that had a detectable scATAC peak within this region
2fraction of cells within the remaining cells of the O-PDX that had a detectable scATAC peak within this region
