## Supplemental Table 7 for "The Myogenesis Program Drives Clonal Selection and Drug Resistance in Rhabdomyosarcoma"

### Sheet: Sheet1
Extended Data Table 7. Quantitation of IHC from RMS13 samples.
									MEOX2	MYOG
Patient Number	RMS type	TB#	State	Stage	RMS13 Risk Strata	Outcome	Sample Site	Primary/Metastatic	% positive	% positive
2	ERMS	TB-20-4929	Diagnostic biopsy	Stage 3/Group 3	Intermediate	DOD	Pelvic mass	Primary	6.86	0.8
	ERMS	TB-14-3870	Delayed resection with progression (21 wk)	Stage 3/Group 3	Intermediate	DOD	Abdominal mass	Primary	17.34	28
3	ARMS	TB-14-0473	Diagnostic biopsy	Stage 3/Group 3	Intermediate	DOD	Hand, left	Primary	0.57	84.09
	ARMS	TB-20-4926	Delayed resection (11 wk)	Stage 3/Group 3	Intermediate	DOD	Hand, left	Primary	7.56	47.27
5	ERMS	TB-14-8563	Diagnostic biopsy	Stage 3/Group 3	Intermediate	NED	Retroperitoneal mass	Primary	0.2	41.44
	ERMS	TB-15-2023	Delayed resection (12 wk)	Stage 3/Group 3	Intermediate	NED	Pelvic mass, left	Primary	29.73	8.4
8	ERMS	TB-15-6222	Diagnostic biopsy	Stage 3/Group 3	Intermediate	NED	Abdominal mass	Primary	21.74	49.76
	ERMS	TB-16-5199	Delayed resection (10 wk)	Stage 3/Group 3	Intermediate	NED	Supravesicle mass	Primary	73.74	1.8
12	ERMS	TB-16-5197	Diagnostic biopsy	Stage 3/Group 3	Intermediate	NED	Abdominal mass	Primary	35.4	39.14
	ERMS	TB-20-4924	Delayed resection (12 wk)	Stage 3/Group 3	Intermediate	NED	Bladder and prostate	Primary	13.47	43.3
14	ERMS	TB-20-5285	Diagnostic biopsy	Stage 1/Group 3	Low 2	NED	Vaginal mass	Primary	0	0
	ERMS	TB-20-4928	Delayed resection (10 wk)	Stage 1/Group 3	Low 2	NED	Vaginal mass	Primary	37.56	8.27
17	ERMS	TB-17-8318	Diagnostic biopsy	Stage 1/Group 3	Low 2	NED	Vulvar mass	Primary	17.33	50.96
	ERMS	TB-20-04978	Delayed resection (10 wk)	Stage 1/Group 3	Low 2	NED	Suprapubic mass	Primary	ND	30.04
19	ARMS	TB-18-3726	Diagnostic biopsy	Stage 3/Group 3	Intermediate	NED	Hand, right	Primary	1	77.79
	ARMS	TB-20-5281	Post-treatment resection	Stage 3/Group 3	Intermediate	NED	Hand, right	Primary	ND	12.94
21	ARMS	TB-18-8944	Diagnostic biopsy	Stage 4/Group 4	High	NED	Scrotal mass	Primary	0	73.87
	ARMS	TB-20-5059	Delayed resection (17 wk)	Stage 4/Group 4	High	NED	Testicle	Primary	1.4	51.14
24	ERMS	TB-19-2358	Diagnostic biopsy	Stage 3/Group 3	Intermediate	NED	Periscapular mass, left	Primary	0	70.06
	ERMS	TB-20-5061	Delayed resection (12 wk)	Stage 3/Group 3	Intermediate	NED	Scapular mass	Primary	43.24	0.6
25	ERMS	TB-19-20527	Diagnostic biopsy	Stage 4/Group 4	High	ACTIVE	Abdominal mass	Primary	18.71	41.13
	ERMS	TB-20-05062	Delayed resection (8 wks)	Stage 4/Group 4	High	ACTIVE	Pelvic mass	Primary	36.24	35.66
ND, not determined
