## Supplemental Table 8 for "The Myogenesis Program Drives Clonal Selection and Drug Resistance in Rhabdomyosarcoma"

### Sheet: 2881 C
Extended Data Table 8. qRT-PCR of biopsies from SJRHB000026_X1.
Mouse	Treatment	Timepoint	Gene	Ct	Ct	Mean	Gapdh	delta Ct	ref delta Ct	delta delta Ct	fold		Mesoderm	Myoblast	Myocyte
2881	control	day 0	MEOX2	27.8098	27.3247	27.5672	18.9737	8.59352	8.59352	0	1		1	1	1
2881	control	day 0	PAX3	26.9802	27.0242	27.0022	18.9737	8.02845	8.02845	0	1
2881	control	day 0	PAX7	22.3154	22.3095	22.3125	18.9737	3.33875	3.33875	0	1
2881	control	day 0	MYF5	32.1731	32.0212	32.0972	18.9737	13.1234	13.1234	0	1
2881	control	day 0	MSC	22.7159	22.681	22.6984	18.9737	3.72472	3.72472	0	1
2881	control	day 0	MYOD1	22.9849	22.9762	22.9806	18.9737	4.00682	4.00682	0	1
2881	control	day 0	MYOG	24.7684	24.2348	24.5016	18.9737	5.52784	5.52784	0	1
2881	control	day 0	MEF2A	26.1949	26.1186	26.1567	18.9737	7.18301	7.18301	0	1
2881	control	day 0	MEF2C	29.1215	29.0267	29.0741	18.9737	10.1004	10.1004	0	1
2881	control	day 0	EGFR	26.3736	25.9758	26.1747	18.9737	7.20096	7.20096	0	1
2881	control	day 0	GAPDH	19.0717	18.8757	18.9737	18.9737	0	0	0	1
2881	control	day 0	CD44	23.6221	23.8088	23.7154	18.9737	4.74169	4.74169	0	1
2881	control	day 0	DCN	26.0013	25.9385	25.9699	18.9737	6.99617	6.99617	0	1
2881	control	day 0	POSTN	25.8814	26.2473	26.0643	18.9737	7.0906	7.0906	0	1
2881	control	day 0	GPC3	23.3636	23.4342	23.3989	18.9737	4.42517	4.42517	0	1
2881	control	day 0	VIM	20.9341	20.9631	20.9486	18.9737	1.97486	1.97486	0	1
2881	control	day 0	TTN	33.6601	33.6073	33.6337	18.9737	14.66	14.66	0	1
2881	control	day 0	NCAM1	23.4639	23.1098	23.2869	18.9737	4.31315	4.31315	0	1
2881	control	day 0	MYH3	29.2325	29.2814	29.2569	18.9737	10.2832	10.2832	0	1
2881	control	day 0	NEB	24.5216	24.5912	24.5564	18.9737	5.58269	5.58269	0	1
2881	control	day 0	CDH15	25.0299	25.4707	25.2503	18.9737	6.27656	6.27656	0	1
2881	control	day 0	NCOA1	22.3861	21.8911	22.1386	18.9737	3.16485	3.16485	0	1
2881	control	day 0	HMGA2	21.423	21.3764	21.3997	18.9737	2.42597	2.42597	0	1
2881	control	day 0	NOS1	Undetermined	Undetermined	#DIV/0!	18.9737	#DIV/0!	#DIV/0!	#DIV/0!	#DIV/0!
Mouse	Treatment	Timepoint	Gene	Ct	Ct	Mean	Gapdh	delta Ct	ref delta Ct	delta delta Ct	fold		Mesoderm	Myoblast	Myocyte
2881	control	day 3	MEOX2	29.0786	28.9471	29.0128	18.3816	10.6313	8.59352	2.03775	0.243543		0.915784	1.25892	1.36209
2881	control	day 3	PAX3	25.8107	25.7143	25.7625	18.3816	7.38095	8.02845	-0.647496	1.56645
2881	control	day 3	PAX7	21.7918	21.614	21.7029	18.3816	3.32129	3.33875	-0.0174665	1.01218
2881	control	day 3	MYF5	30.547	30.1926	30.3698	18.3816	11.9882	13.1234	-1.13523	2.19653
2881	control	day 3	MSC	22.1892	22.2352	22.2122	18.3816	3.83058	3.72472	0.105857	0.929253
2881	control	day 3	MYOD1	22.8371	22.7295	22.7833	18.3816	4.40172	4.00682	0.394899	0.760542
2881	control	day 3	MYOG	24.1156	23.7452	23.9304	18.3816	5.54884	5.52784	0.0209999	0.985549
2881	control	day 3	MEF2A	24.8369	24.7947	24.8158	18.3816	6.43425	7.18301	-0.74877	1.68036
2881	control	day 3	MEF2C	27.9173	27.8432	27.8803	18.3816	9.49869	10.1004	-0.601718	1.51752
2881	control	day 3	EGFR	25.5807	25.2842	25.4324	18.3816	7.05086	7.20096	-0.1501	1.10965
2881	control	day 3	GAPDH	18.324	18.4391	18.3816	18.3816	0	0	0	1
2881	control	day 3	CD44	22.8329	22.8424	22.8376	18.3816	4.45606	4.74169	-0.285627	1.21894
2881	control	day 3	DCN	25.7879	25.3452	25.5666	18.3816	7.185	6.99617	0.188823	0.877321
2881	control	day 3	POSTN	26.54	26.5293	26.5347	18.3816	8.15308	7.0906	1.06248	0.478807
2881	control	day 3	GPC3	22.7979	22.5642	22.6811	18.3816	4.2995	4.42517	-0.125672	1.09102
2881	control	day 3	VIM	20.2121	20.3174	20.2648	18.3816	1.8832	1.97486	-0.0916615	1.0656
2881	control	day 3	TTN	32.1872	32.6238	32.4055	18.3816	14.0239	14.66	-0.636129	1.55415
2881	control	day 3	NCAM1	22.2274	22.1981	22.2128	18.3816	3.83118	4.31315	-0.481977	1.39666
2881	control	day 3	MYH3	27.7204	27.735	27.7277	18.3816	9.34613	10.2832	-0.937067	1.91463
2881	control	day 3	NEB	23.643	23.5807	23.6119	18.3816	5.23028	5.58269	-0.352415	1.2767
2881	control	day 3	CDH15	24.3112	24.2867	24.2989	18.3816	5.91734	6.27656	-0.359215	1.28273
2881	control	day 3	NCOA1	21.1327	21.3116	21.2222	18.3816	2.84058	3.16485	-0.32427	1.25203
2881	control	day 3	HMGA2	20.5287	20.3648	20.4468	18.3816	2.06518	2.42597	-0.360798	1.28414
2881	control	day 3	NOS1	Undetermined	Undetermined	#DIV/0!	18.3816	#DIV/0!	#DIV/0!	#DIV/0!	#DIV/0!

### Sheet: 2890 C
Extended Data Table 8. qRT-PCR of biopsies from SJRHB000026_X1.
Mouse	Treatment	Timepoint	Gene	Ct	Ct	Mean	Gapdh	delta Ct	ref delta Ct	delta delta Ct	fold		Mesoderm	Myoblast	Myocyte
2890	control	day 0	MEOX2	28.5725	28.1737	28.3731	16.6111	11.762	11.762	0	1		0.694111	1	1
2890	control	day 0	PAX3	24.2121	24.1052	24.1587	16.6111	7.54758	7.54758	0	1
2890	control	day 0	PAX7	20.0235	20.0608	20.0421	16.6111	3.43104	3.43104	0	1
2890	control	day 0	MYF5	28.3118	28.3241	28.318	16.6111	11.7069	11.7069	0	1
2890	control	day 0	MSC	20.1941	19.933	20.0635	16.6111	3.45243	3.45243	0	1
2890	control	day 0	MYOD1	21.8947	21.7377	21.8162	16.6111	5.20509	5.20509	0	1
2890	control	day 0	MYOG	22.6897	22.4627	22.5762	16.6111	5.96509	5.96509	0	1
2890	control	day 0	MEF2A	23.6069	23.5973	23.6021	16.6111	6.991	6.991	0	1
2890	control	day 0	MEF2C	27.3561	27.3464	27.3512	16.6111	10.7401	10.7401	0	1
2890	control	day 0	EGFR	23.4659	23.4727	23.4693	16.6111	6.85822	6.85822	0	1
2890	control	day 0	GAPDH	16.6887	16.5336	16.6111	16.6111	0	0	0	1
2890	control	day 0	CD44	21.7535	21.7174	21.7354	16.6111	5.12431	5.12431	0	1
2890	control	day 0	DCN	22.9281	22.7518	22.8399	16.6111	6.22882	6.22882	0	1
2890	control	day 0	POSTN	26.1098	26.0084	26.0591	16.6111	9.44798	9.44798	0	1
2890	control	day 0	GPC3	19.838	19.6351	19.7365	16.6111	3.12543	3.12543	0	1
2890	control	day 0	VIM	18.9008	18.9572	18.929	16.6111	2.31787	2.31787	0	1
2890	control	day 0	TTN	30.5287	29.6798	30.1043	16.6111	13.4932	13.4932	0	1
2890	control	day 0	NCAM1	21.1432	20.5222	20.8327	16.6111	4.2216	4.2216	0	1
2890	control	day 0	MYH3	26.4258	26.4163	26.421	16.6111	9.80993	9.80993	0	1
2890	control	day 0	NEB	22.3104	21.9913	22.1509	16.6111	5.53977	5.53977	0	1
2890	control	day 0	CDH15	23.2106	22.6942	22.9524	16.6111	6.3413	6.3413	0	1
2890	control	day 0	NCOA1	20.0231	19.8339	19.9285	16.6111	3.3174	3.3174	0	1
2890	control	day 0	HMGA2	18.9744	19.0731	19.0237	16.6111	2.41264	2.41264	0	1
2890	control	day 0	NOS1	Undetermined	Undetermined	#DIV/0!	16.6111	#DIV/0!	#DIV/0!	#DIV/0!	#DIV/0!
Mouse	Treatment	Timepoint	Gene	Ct	Ct	Mean	Gapdh	delta Ct	ref delta Ct	delta delta Ct	fold		Mesoderm	Myoblast	Myocyte
2890	control	day 3	MEOX2	29.8335	30.2027	30.0181	17.585	12.4331	11.762	0.671101	0.628027		0.739556	0.602254	0.683592
2890	control	day 3	PAX3	26.0691	25.8107	25.9399	17.585	8.35496	7.54758	0.807377	0.57142
2890	control	day 3	PAX7	22.2384	21.9849	22.1117	17.585	4.52669	3.43104	1.09564	0.467927
2890	control	day 3	MYF5	30.635	30.6182	30.6266	17.585	13.0416	11.7069	1.33479	0.39645
2890	control	day 3	MSC	21.8263	21.6785	21.7524	17.585	4.16738	3.45243	0.714946	0.609228
2890	control	day 3	MYOD1	22.6599	22.6219	22.6409	17.585	5.05594	5.20509	-0.14915	1.10892
2890	control	day 3	MYOG	24.1171	24.0187	24.0679	17.585	6.4829	5.96509	0.517809	0.698432
2890	control	day 3	MEF2A	25.055	25.0699	25.0625	17.585	7.47748	6.991	0.486485	0.713762
2890	control	day 3	MEF2C	28.1168	28.0713	28.094	17.585	10.509	10.7401	-0.231117	1.17374
2890	control	day 3	EGFR	25.1688	24.8161	24.9925	17.585	7.40749	6.85822	0.549275	0.683363
2890	control	day 3	GAPDH	17.6784	17.4916	17.585	17.585	0	0	0	1
2890	control	day 3	CD44	22.5375	22.6147	22.5761	17.585	4.9911	5.12431	-0.133213	1.09673
2890	control	day 3	DCN	24.9968	24.8853	24.941	17.585	7.35604	6.22882	1.12723	0.457795
2890	control	day 3	POSTN	27.4328	27.5517	27.4923	17.585	9.9073	9.44798	0.459323	0.727328
2890	control	day 3	GPC3	21.558	21.6371	21.5975	17.585	4.01253	3.12543	0.887102	0.540699
2890	control	day 3	VIM	19.8629	19.9516	19.9072	17.585	2.32225	2.31787	0.00438309	0.996966
2890	control	day 3	TTN	32.3454	32.376	32.3607	17.585	14.7757	13.4932	1.28258	0.411059
2890	control	day 3	NCAM1	22.7327	22.5717	22.6522	17.585	5.06723	4.2216	0.845624	0.55647
2890	control	day 3	MYH3	28.6766	28.3448	28.5107	17.585	10.9257	9.80993	1.11582	0.46143
2890	control	day 3	NEB	24.2539	24.3661	24.31	17.585	6.72502	5.53977	1.18525	0.439749
2890	control	day 3	CDH15	24.6025	24.4533	24.5279	17.585	6.94291	6.3413	0.601609	0.659018
2890	control	day 3	NCOA1	21.585	21.6302	21.6076	17.585	4.02264	3.3174	0.705241	0.61334
2890	control	day 3	HMGA2	20.7279	21.124	20.9259	17.585	3.34095	2.41264	0.928309	0.525474
2890	control	day 3	NOS1	Undetermined	35.4601	35.4601	17.585	17.8751	#DIV/0!	#DIV/0!	#DIV/0!

### Sheet: 2898 C
Extended Data Table 8. qRT-PCR of biopsies from SJRHB000026_X1.
Mouse	Treatment	Timepoint	Gene	Ct	Ct	Mean	Gapdh	delta Ct	ref delta Ct	delta delta Ct	fold		Mesoderm	Myoblast	Myocyte
2898	control	day 0	MEOX2	27.247	27.079	27.163	17.7275	9.4355	9.4355	0	1		1	1	1
2898	control	day 0	PAX3	25.114	25.1	25.107	17.7275	7.3795	7.3795	0	1
2898	control	day 0	PAX7	21.042	20.921	20.9815	17.7275	3.254	3.254	0	1
2898	control	day 0	MYF5	29.632	29.507	29.5695	17.7275	11.842	11.842	0	1
2898	control	day 0	MSC	21.18	20.825	21.0025	17.7275	3.275	3.275	0	1
2898	control	day 0	MYOD1	22.586	22.55	22.568	17.7275	4.8405	4.8405	0	1
2898	control	day 0	MYOG	23.419	23.13	23.2745	17.7275	5.547	5.547	0	1
2898	control	day 0	MEF2A	24.675	24.489	24.582	17.7275	6.8545	6.8545	0	1
2898	control	day 0	MEF2C	28.062	27.507	27.7845	17.7275	10.057	10.057	0	1
2898	control	day 0	EGFR	24.074	24.525	24.2995	17.7275	6.572	6.572	0	1
2898	control	day 0	GAPDH	17.781	17.674	17.7275	17.7275	0	0	0	1
2898	control	day 0	CD44	22.839	22.765	22.802	17.7275	5.0745	5.0745	0	1
2898	control	day 0	DCN	23.866	23.849	23.8575	17.7275	6.13	6.13	0	1
2898	control	day 0	POSTN	24.914	24.597	24.7555	17.7275	7.028	7.028	0	1
2898	control	day 0	GPC3	20.704	20.448	20.576	17.7275	2.8485	2.8485	0	1
2898	control	day 0	VIM	19.934	19.685	19.8095	17.7275	2.082	2.082	0	1
2898	control	day 0	TTN	31.644	32.366	32.005	17.7275	14.2775	14.2775	0	1
2898	control	day 0	NCAM1	22.167	22.32	22.2435	17.7275	4.516	4.516	0	1
2898	control	day 0	MYH3	27.432	27.116	27.274	17.7275	9.5465	9.5465	0	1
2898	control	day 0	NEB	23.324	22.981	23.1525	17.7275	5.425	5.425	0	1
2898	control	day 0	CDH15	23.883	23.967	23.925	17.7275	6.1975	6.1975	0	1
2898	control	day 0	NCOA1	21.059	20.829	20.944	17.7275	3.2165	3.2165	0	1
2898	control	day 0	HMGA2	20.218	20.133	20.1755	17.7275	2.448	2.448	0	1
2898	control	day 0	NOS1	Undetermined	Undetermined	#DIV/0!	17.7275	#DIV/0!	#DIV/0!	#DIV/0!	#DIV/0!
Mouse	Treatment	Timepoint	Gene	Ct	Ct	Mean	Gapdh	delta Ct	ref delta Ct	delta delta Ct	fold		Mesoderm	Myoblast	Myocyte
2898	control	day 3	MEOX2	27.971	27.549	27.76	16.5615	11.1985	9.4355	1.763	0.294635		0.598848	0.651896	0.779583
2898	control	day 3	PAX3	24.605	24.618	24.6115	16.5615	8.05	7.3795	0.6705	0.628289
2898	control	day 3	PAX7	20.729	20.529	20.629	16.5615	4.0675	3.254	0.8135	0.569
2898	control	day 3	MYF5	29.077	28.888	28.9825	16.5615	12.421	11.842	0.579	0.669428
2898	control	day 3	MSC	20.774	20.395	20.5845	16.5615	4.023	3.275	0.748	0.595428
2898	control	day 3	MYOD1	21.972	22.042	22.007	16.5615	5.4455	4.8405	0.605	0.657471
2898	control	day 3	MYOG	23.698	23.331	23.5145	16.5615	6.953	5.547	1.406	0.377356
2898	control	day 3	MEF2A	23.716	23.451	23.5835	16.5615	7.022	6.8545	0.1675	0.890384
2898	control	day 3	MEF2C	27.227	26.776	27.0015	16.5615	10.44	10.057	0.383	0.766841
2898	control	day 3	EGFR	24.304	23.725	24.0145	16.5615	7.453	6.572	0.881	0.542991
2898	control	day 3	GAPDH	16.56	16.563	16.5615	16.5615	0	0	0	1
2898	control	day 3	CD44	21.467	21.297	21.382	16.5615	4.8205	5.0745	-0.254	1.19251
2898	control	day 3	DCN	23.589	23.509	23.549	16.5615	6.9875	6.13	0.8575	0.551908
2898	control	day 3	POSTN	24.92	25.03	24.975	16.5615	8.4135	7.028	1.3855	0.382757
2898	control	day 3	GPC3	20.146	20.208	20.177	16.5615	3.6155	2.8485	0.767	0.587638
2898	control	day 3	VIM	19.074	18.723	18.8985	16.5615	2.337	2.082	0.255	0.837987
2898	control	day 3	TTN	30.808	30.589	30.6985	16.5615	14.137	14.2775	-0.1405	1.10229
2898	control	day 3	NCAM1	21.446	20.509	20.9775	16.5615	4.416	4.516	-0.1	1.07177
2898	control	day 3	MYH3	26.9	26.661	26.7805	16.5615	10.219	9.5465	0.6725	0.627419
2898	control	day 3	NEB	22.529	22.542	22.5355	16.5615	5.974	5.425	0.549	0.683494
2898	control	day 3	CDH15	23.373	23.362	23.3675	16.5615	6.806	6.1975	0.6085	0.655878
2898	control	day 3	NCOA1	19.755	19.91	19.8325	16.5615	3.271	3.2165	0.0545	0.962928
2898	control	day 3	HMGA2	19.737	19.14	19.4385	16.5615	2.877	2.448	0.429	0.742776
2898	control	day 3	NOS1	Undetermined	Undetermined	#DIV/0!	16.5615	#DIV/0!	#DIV/0!	#DIV/0!	#DIV/0!

### Sheet: 2884 VI 50%
Extended Data Table 8. qRT-PCR of biopsies from SJRHB000026_X1.
Mouse	Treatment	Timepoint	Gene	Ct	Ct	Mean	Gapdh	delta Ct	ref delta Ct	delta delta Ct	fold		Mesoderm	Myoblast	Myocyte
2884	VI 50%	day 0	MEOX2	26.0882	25.7937	25.941	17.5285	8.4125	8.4125	0	1		1	1	1
2884	VI 50%	day 0	PAX3	25.4209	25.5616	25.4912	17.5285	7.96276	7.96276	0	1
2884	VI 50%	day 0	PAX7	20.4708	20.2916	20.3812	17.5285	2.85275	2.85275	0	1
2884	VI 50%	day 0	MYF5	29.9107	29.9652	29.9379	17.5285	12.4095	12.4095	0	1
2884	VI 50%	day 0	MSC	21.286	21.2996	21.2928	17.5285	3.76436	3.76436	0	1
2884	VI 50%	day 0	MYOD1	22.4161	22.3415	22.3788	17.5285	4.85031	4.85031	0	1
2884	VI 50%	day 0	MYOG	21.4358	21.011	21.2234	17.5285	3.69492	3.69492	0	1
2884	VI 50%	day 0	MEF2A	24.0118	24.0734	24.0426	17.5285	6.5141	6.5141	0	1
2884	VI 50%	day 0	MEF2C	25.5504	25.7991	25.6748	17.5285	8.14629	8.14629	0	1
2884	VI 50%	day 0	EGFR	23.359	23.5128	23.4359	17.5285	5.90742	5.90742	0	1
2884	VI 50%	day 0	GAPDH	17.4846	17.5724	17.5285	17.5285	0	0	0	1
2884	VI 50%	day 0	CD44	22.2499	22.3922	22.3211	17.5285	4.7926	4.7926	0	1
2884	VI 50%	day 0	DCN	23.6839	23.5697	23.6268	17.5285	6.09834	6.09834	0	1
2884	VI 50%	day 0	POSTN	24.4116	24.4657	24.4387	17.5285	6.91019	6.91019	0	1
2884	VI 50%	day 0	GPC3	19.8909	18.9201	19.4055	17.5285	1.87704	1.87704	0	1
2884	VI 50%	day 0	VIM	19.5219	19.5732	19.5475	17.5285	2.01905	2.01905	0	1
2884	VI 50%	day 0	TTN	30.0146	30.7059	30.3602	17.5285	12.8318	12.8318	0	1
2884	VI 50%	day 0	NCAM1	21.7132	21.5389	21.6261	17.5285	4.09758	4.09758	0	1
2884	VI 50%	day 0	MYH3	27.0109	26.8037	26.9073	17.5285	9.37881	9.37881	0	1
2884	VI 50%	day 0	NEB	22.3108	22.307	22.3089	17.5285	4.78043	4.78043	0	1
2884	VI 50%	day 0	CDH15	23.7079	23.4702	23.589	17.5285	6.06055	6.06055	0	1
2884	VI 50%	day 0	NCOA1	20.4992	20.4295	20.4644	17.5285	2.9359	2.9359	0	1
2884	VI 50%	day 0	HMGA2	19.0786	18.6639	18.8712	17.5285	1.34277	1.34277	0	1
2884	VI 50%	day 0	NOS1	Undetermined	24.4693	24.4693	17.5285	6.94087	6.94087	0	1
Mouse	Treatment	Timepoint	Gene	Ct	Ct	Mean	Gapdh	delta Ct	ref delta Ct	delta delta Ct	fold		Mesoderm	Myoblast	Myocyte
2884	VI 50%	day 3	MEOX2	26.9648	26.6797	26.8222	20.8555	5.96671	8.4125	-2.44579	5.44823		5.73182	1.96602	1.91203
2884	VI 50%	day 3	PAX3	26.6315	25.4294	26.0305	20.8555	5.17493	7.96276	-2.78783	6.9059
2884	VI 50%	day 3	PAX7	22.4788	22.2983	22.3886	20.8555	1.53305	2.85275	-1.3197	2.49614
2884	VI 50%	day 3	MYF5	32.065	31.6125	31.8388	20.8555	10.9833	12.4095	-1.42621	2.68741
2884	VI 50%	day 3	MSC	24.3618	24.3286	24.3452	20.8555	3.48968	3.76436	-0.274673	1.20972
2884	VI 50%	day 3	MYOD1	26.7149	26.9752	26.8451	20.8555	5.98956	4.85031	1.13925	0.453996
2884	VI 50%	day 3	MYOG	26.5418	25.8509	26.1963	20.8555	5.34082	3.69492	1.64591	0.319546
2884	VI 50%	day 3	MEF2A	25.354	25.185	25.2695	20.8555	4.41399	6.5141	-2.10011	4.28741
2884	VI 50%	day 3	MEF2C	27.2809	27.0498	27.1654	20.8555	6.30983	8.14629	-1.83646	3.57132
2884	VI 50%	day 3	EGFR	25.2991	25.5305	25.4148	20.8555	4.55931	5.90742	-1.34811	2.54578
2884	VI 50%	day 3	GAPDH	20.8931	20.8179	20.8555	20.8555	0	0	0	1
2884	VI 50%	day 3	CD44	22.4036	22.3846	22.3941	20.8555	1.53857	4.7926	-3.25403	9.54028
2884	VI 50%	day 3	DCN	25.3424	25.4427	25.3925	20.8555	4.53703	6.09834	-1.56132	2.95123
2884	VI 50%	day 3	POSTN	24.9711	24.9458	24.9585	20.8555	4.10293	6.91019	-2.80726	6.99953
2884	VI 50%	day 3	GPC3	22.3532	21.5651	21.9592	20.8555	1.10365	1.87704	-0.773387	1.70928
2884	VI 50%	day 3	VIM	22.1529	22.0188	22.0858	20.8555	1.23033	2.01905	-0.78872	1.72754
2884	VI 50%	day 3	TTN	33.8593	32.3324	33.0958	20.8555	12.2403	12.8318	-0.591459	1.50677
2884	VI 50%	day 3	NCAM1	24.6183	24.3319	24.4751	20.8555	3.61957	4.09758	-0.478013	1.39282
2884	VI 50%	day 3	MYH3	27.9484	27.8995	27.924	20.8555	7.06843	9.37881	-2.31038	4.96015
2884	VI 50%	day 3	NEB	26.1931	26.3953	26.2942	20.8555	5.43867	4.78043	0.658244	0.633649
2884	VI 50%	day 3	CDH15	27.0868	26.8405	26.9637	20.8555	6.10816	6.06055	0.0476074	0.96754
2884	VI 50%	day 3	NCOA1	23.7939	23.7118	23.7528	20.8555	2.89732	2.9359	-0.0385818	1.0271
2884	VI 50%	day 3	HMGA2	21.1775	21.1791	21.1783	20.8555	0.322787	1.34277	-1.01999	2.0279
2884	VI 50%	day 3	NOS1	24.697	25.7333	25.2152	20.8555	4.35966	6.94087	-2.58122	5.98444
Mouse	Treatment	Timepoint	Gene	Ct	Ct	Mean	Gapdh	delta Ct	ref delta Ct	delta delta Ct	fold		Mesoderm	Myoblast	Myocyte
2884	VI 50%	day 21	MEOX2	26.8531	26.5911	26.7221	24.2243	2.49773	8.4125	-5.91477	60.3286		20.0481	6.7923	#DIV/0!
2884	VI 50%	day 21	PAX3	30.5698	30.7554	30.6626	24.2243	6.43828	7.96276	-1.52448	2.87684
2884	VI 50%	day 21	PAX7	24.4956	24.3348	24.4152	24.2243	0.19084	2.85275	-2.66191	6.32869
2884	VI 50%	day 21	MYF5	33.0436	32.5308	32.7872	24.2243	8.5629	12.4095	-3.84657	14.3857
2884	VI 50%	day 21	MSC	26.1744	25.8326	26.0035	24.2243	1.77919	3.76436	-1.98517	3.95909
2884	VI 50%	day 21	MYOD1	26.0336	25.9331	25.9833	24.2243	1.75897	4.85031	-3.09134	8.52287
2884	VI 50%	day 21	MYOG	26.3246	26.5023	26.4135	24.2243	2.18913	3.69492	-1.50578	2.83979
2884	VI 50%	day 21	MEF2A	28.2495	28.1598	28.2047	24.2243	3.98031	6.5141	-2.53378	5.79089
2884	VI 50%	day 21	MEF2C	29.3369	29.791	29.564	24.2243	5.33961	8.14629	-2.80667	6.9967
2884	VI 50%	day 21	EGFR	26.692	27.7152	27.2036	24.2243	2.9793	5.90742	-2.92812	7.61119
2884	VI 50%	day 21	GAPDH	24.3099	24.1388	24.2243	24.2243	0	0	0	1
2884	VI 50%	day 21	CD44	26.4478	26.6137	26.5308	24.2243	2.30642	4.7926	-2.48619	5.60294
2884	VI 50%	day 21	DCN	26.8832	27.0084	26.9458	24.2243	2.7215	6.09834	-3.37684	10.388
2884	VI 50%	day 21	POSTN	26.095	26.0435	26.0692	24.2243	1.84491	6.91019	-5.06528	33.4812
2884	VI 50%	day 21	GPC3	25.1664	24.9813	25.0739	24.2243	0.849524	1.87704	-1.02751	2.03851
2884	VI 50%	day 21	VIM	23.5054	23.2656	23.3855	24.2243	-0.83883	2.01905	-2.85788	7.24947
2884	VI 50%	day 21	TTN	Undetermined	Undetermined	#DIV/0!	24.2243	#DIV/0!	12.8318	#DIV/0!	#DIV/0!
2884	VI 50%	day 21	NCAM1	24.9721	25.8499	25.411	24.2243	1.18666	4.09758	-2.91091	7.52095
2884	VI 50%	day 21	MYH3	30.433	30.3614	30.3972	24.2243	6.17288	9.37881	-3.20593	9.22745
2884	VI 50%	day 21	NEB	28.0524	28.3065	28.1794	24.2243	3.95508	4.78043	-0.825342	1.77196
2884	VI 50%	day 21	CDH15	27.1714	26.9247	27.0481	24.2243	2.82372	6.06055	-3.23683	9.42721
2884	VI 50%	day 21	NCOA1	25.9327	25.6142	25.7734	24.2243	1.54908	2.9359	-1.38682	2.61501
2884	VI 50%	day 21	HMGA2	23.5946	23.0129	23.3038	24.2243	-0.92057	1.34277	-2.26334	4.80103
2884	VI 50%	day 21	NOS1	25.1691	23.6154	24.3923	24.2243	0.167915	6.94087	-6.77296	109.361
Mouse	Treatment	Timepoint	Gene	Ct	Ct	Mean	Gapdh	delta Ct	ref delta Ct	delta delta Ct	fold		Mesoderm	Myoblast	Myocyte
2884	VI 50%	day 27	MEOX2	27.2394	27.0073	27.1234	19.0981	8.02532	8.4125	-0.387182	1.30784		1.35361	1.30505	1.29552
2884	VI 50%	day 27	PAX3	26.9943	26.4022	26.6982	19.0981	7.60017	7.96276	-0.36259	1.28573
2884	VI 50%	day 27	PAX7	21.7134	21.2371	21.4752	19.0981	2.37719	2.85275	-0.475561	1.39046
2884	VI 50%	day 27	MYF5	29.9834	29.9583	29.9708	19.0981	10.8727	12.4095	-1.53672	2.90135
2884	VI 50%	day 27	MSC	23.8654	23.5512	23.7083	19.0981	4.61022	3.76436	0.845863	0.556378
2884	VI 50%	day 27	MYOD1	24.285	23.8736	24.0793	19.0981	4.98124	4.85031	0.130932	0.913241
2884	VI 50%	day 27	MYOG	23.9213	24.3322	24.1268	19.0981	5.0287	3.69492	1.33379	0.396726
2884	VI 50%	day 27	MEF2A	25.2641	25.031	25.1476	19.0981	6.0495	6.5141	-0.464593	1.37993
2884	VI 50%	day 27	MEF2C	25.0984	25.4203	25.2594	19.0981	6.1613	8.14629	-1.98499	3.95859
2884	VI 50%	day 27	EGFR	24.6	25.2606	24.9303	19.0981	5.83224	5.90742	-0.0751762	1.05349
2884	VI 50%	day 27	GAPDH	19.0646	19.1315	19.0981	19.0981	0	0	0	1
2884	VI 50%	day 27	CD44	22.6881	22.3924	22.5402	19.0981	3.44218	4.7926	-1.35042	2.54987
2884	VI 50%	day 27	DCN	25.4779	25.1408	25.3093	19.0981	6.21127	6.09834	0.112925	0.924712
2884	VI 50%	day 27	POSTN	26.6082	26.5515	26.5798	19.0981	7.48179	6.91019	0.571599	0.672871
2884	VI 50%	day 27	GPC3	21.0895	21.4143	21.2519	19.0981	2.15383	1.87704	0.27679	0.825426
2884	VI 50%	day 27	VIM	21.4637	21.234	21.3488	19.0981	2.25076	2.01905	0.231713	0.851623
2884	VI 50%	day 27	TTN	31.8036	33.2812	32.5424	19.0981	13.4443	12.8318	0.612571	0.65403
2884	VI 50%	day 27	NCAM1	22.8993	22.5251	22.7122	19.0981	3.61414	4.09758	-0.483442	1.39808
2884	VI 50%	day 27	MYH3	28.218	27.9011	28.0595	19.0981	8.96144	9.37881	-0.417369	1.33549
2884	VI 50%	day 27	NEB	24.9683	24.9526	24.9604	19.0981	5.86237	4.78043	1.08195	0.472391
2884	VI 50%	day 27	CDH15	25.5814	25.4066	25.494	19.0981	6.39594	6.06055	0.335397	0.792566
2884	VI 50%	day 27	NCOA1	21.4629	21.1527	21.3078	19.0981	2.20976	2.9359	-0.72614	1.65421
2884	VI 50%	day 27	HMGA2	21.0514	20.3514	20.7014	19.0981	1.60336	1.34277	0.260592	0.834746
2884	VI 50%	day 27	NOS1	23.6646	24.3472	24.0059	19.0981	4.90785	6.94087	-2.03303	4.09262

### Sheet: 2897 VI 50%
Extended Data Table 8. qRT-PCR of biopsies from SJRHB000026_X1.
Mouse	Treatment	Timepoint	Gene	Ct	Ct	Mean	Gapdh	delta Ct	ref delta Ct	delta delta Ct	fold		Mesoderm	Myoblast	Myocyte
2897	VI 50%	day 0	MEOX2	28.0942	27.7991	27.9466	16.7543	11.1924	11.1924	0	1		1	1	1
2897	VI 50%	day 0	PAX3	24.8464	25.2387	25.0425	16.7543	8.28826	8.28826	0	1
2897	VI 50%	day 0	PAX7	20.9192	20.6324	20.7758	16.7543	4.02153	4.02153	0	1
2897	VI 50%	day 0	MYF5	30.1379	29.2194	29.6787	16.7543	12.9244	12.9244	0	1
2897	VI 50%	day 0	MSC	20.5652	20.4562	20.5107	16.7543	3.75643	3.75643	0	1
2897	VI 50%	day 0	MYOD1	22.1612	22.2219	22.1915	16.7543	5.43723	5.43723	0	1
2897	VI 50%	day 0	MYOG	23.3735	22.0078	22.6906	16.7543	5.93634	5.93634	0	1
2897	VI 50%	day 0	MEF2A	24.2482	24.1372	24.1927	16.7543	7.43841	7.43841	0	1
2897	VI 50%	day 0	MEF2C	27.835	27.5059	27.6705	16.7543	10.9162	10.9162	0	1
2897	VI 50%	day 0	EGFR	24.8601	24.4584	24.6592	16.7543	7.90494	7.90494	0	1
2897	VI 50%	day 0	GAPDH	16.9944	16.5142	16.7543	16.7543	0	0	0	1
2897	VI 50%	day 0	CD44	21.9899	21.8056	21.8977	16.7543	5.14346	5.14346	0	1
2897	VI 50%	day 0	DCN	22.0928	22.1288	22.1108	16.7543	5.35651	5.35651	0	1
2897	VI 50%	day 0	POSTN	25.6346	25.6479	25.6413	16.7543	8.88699	8.88699	0	1
2897	VI 50%	day 0	GPC3	20.6252	20.2506	20.4379	16.7543	3.6836	3.6836	0	1
2897	VI 50%	day 0	VIM	19.1016	18.8371	18.9694	16.7543	2.21507	2.21507	0	1
2897	VI 50%	day 0	TTN	32.4088	32.1705	32.2897	16.7543	15.5354	15.5354	0	1
2897	VI 50%	day 0	NCAM1	21.5823	21.3416	21.4619	16.7543	4.70765	4.70765	0	1
2897	VI 50%	day 0	MYH3	26.9539	26.8806	26.9173	16.7543	10.163	10.163	0	1
2897	VI 50%	day 0	NEB	22.8451	22.1327	22.4889	16.7543	5.7346	5.7346	0	1
2897	VI 50%	day 0	CDH15	22.6172	23.5949	23.1061	16.7543	6.35177	6.35177	0	1
2897	VI 50%	day 0	NCOA1	20.7703	20.6867	20.7285	16.7543	3.97422	3.97422	0	1
2897	VI 50%	day 0	HMGA2	19.0718	20.4677	19.7698	16.7543	3.01549	3.01549	0	1
2897	VI 50%	day 0	NOS1	Undetermined	Undetermined	#DIV/0!	16.7543	#DIV/0!	#DIV/0!	#DIV/0!	#DIV/0!
Mouse	Treatment	Timepoint	Gene	Ct	Ct	Mean	Gapdh	delta Ct	ref delta Ct	delta delta Ct	fold		Mesoderm	Myoblast	Myocyte
2897	VI 50%	day 3	MEOX2	31.2545	30.679	30.9668	20.3171	10.6497	11.1924	-0.542666	1.45666		1.75166	1.34336	1.55286
2897	VI 50%	day 3	PAX3	29.3484	28.5135	28.931	20.3171	8.61391	8.28826	0.325651	0.797938
2897	VI 50%	day 3	PAX7	24.1595	23.7863	23.9729	20.3171	3.65586	4.02153	-0.365673	1.28848
2897	VI 50%	day 3	MYF5	32.1028	32.1415	32.1222	20.3171	11.8051	12.9244	-1.11929	2.1724
2897	VI 50%	day 3	MSC	24.4434	24.4332	24.4383	20.3171	4.12122	3.75643	0.364789	0.776582
2897	VI 50%	day 3	MYOD1	26.19	25.6625	25.9262	20.3171	5.60916	5.43723	0.171934	0.887652
2897	VI 50%	day 3	MYOG	27.3407	27.1563	27.2485	20.3171	6.93145	5.93634	0.995106	0.501699
2897	VI 50%	day 3	MEF2A	27.1087	26.8477	26.9782	20.3171	6.66111	7.43841	-0.777299	1.71392
2897	VI 50%	day 3	MEF2C	30.4089	29.8848	30.1468	20.3171	9.82977	10.9162	-1.08641	2.12345
2897	VI 50%	day 3	EGFR	27.1892	26.4759	26.8325	20.3171	6.51547	7.90494	-1.38947	2.61982
2897	VI 50%	day 3	GAPDH	20.4616	20.1725	20.3171	20.3171	0	0	0	1
2897	VI 50%	day 3	CD44	23.9928	23.8296	23.9112	20.3171	3.59416	5.14346	-1.5493	2.92675
2897	VI 50%	day 3	DCN	27.0458	26.6286	26.8372	20.3171	6.5201	5.35651	1.16359	0.4464
2897	VI 50%	day 3	POSTN	28.1026	27.9498	28.0262	20.3171	7.70913	8.88699	-1.17786	2.2624
2897	VI 50%	day 3	GPC3	26.1295	26.0683	26.0989	20.3171	5.78182	3.6836	2.09822	0.233547
2897	VI 50%	day 3	VIM	21.2554	21.4745	21.3649	20.3171	1.04785	2.21507	-1.16722	2.24578
2897	VI 50%	day 3	TTN	34.0388	32.916	33.4774	20.3171	13.1603	15.5354	-2.37508	5.18764
2897	VI 50%	day 3	NCAM1	25.668	25.7448	25.7064	20.3171	5.38932	4.70765	0.681669	0.623444
2897	VI 50%	day 3	MYH3	29.2132	28.97	29.0916	20.3171	8.77455	10.163	-1.38845	2.61797
2897	VI 50%	day 3	NEB	26.9583	26.8983	26.9283	20.3171	6.61124	5.7346	0.876646	0.544632
2897	VI 50%	day 3	CDH15	27.577	26.183	26.88	20.3171	6.56291	6.35177	0.211138	0.863856
2897	VI 50%	day 3	NCOA1	25.7129	25.0832	25.3981	20.3171	5.081	3.97422	1.10678	0.46433
2897	VI 50%	day 3	HMGA2	22.9547	23.4932	23.2239	20.3171	2.90688	3.01549	-0.108613	1.07819
2897	VI 50%	day 3	NOS1	Undetermined	Undetermined	#DIV/0!	20.3171	#DIV/0!	#DIV/0!	#DIV/0!	#DIV/0!
Mouse	Treatment	Timepoint	Gene	Ct	Ct	Mean	Gapdh	delta Ct	ref delta Ct	delta delta Ct	fold		Mesoderm	Myoblast	Myocyte
2897	VI 50%	day 21	MEOX2	28.1249	27.6129	27.8689	19.341	8.52787	11.1924	-2.66448	6.33998		3.24828	3.87796	2.61144
2897	VI 50%	day 21	PAX3	26.5127	26.4821	26.4974	19.341	7.15642	8.28826	-1.13184	2.19139
2897	VI 50%	day 21	PAX7	21.94	21.9169	21.9284	19.341	2.58743	4.02153	-1.4341	2.70214
2897	VI 50%	day 21	MYF5	29.7715	28.2194	28.9954	19.341	9.65442	12.9244	-3.26995	9.64613
2897	VI 50%	day 21	MSC	21.5236	21.4161	21.4698	19.341	2.12882	3.75643	-1.62761	3.09001
2897	VI 50%	day 21	MYOD1	22.9856	22.9134	22.9495	19.341	3.60847	5.43723	-1.82875	3.5523
2897	VI 50%	day 21	MYOG	25.081	24.5879	24.8344	19.341	5.49343	5.93634	-0.442911	1.35934
2897	VI 50%	day 21	MEF2A	25.2918	25.2191	25.2554	19.341	5.91441	7.43841	-1.524	2.87588
2897	VI 50%	day 21	MEF2C	28.9655	28.5861	28.7758	19.341	9.43476	10.9162	-1.48142	2.79224
2897	VI 50%	day 21	EGFR	25.078	25.8132	25.4456	19.341	6.1046	7.90494	-1.80034	3.48303
2897	VI 50%	day 21	GAPDH	19.4578	19.2243	19.341	19.341	0	0	0	1
2897	VI 50%	day 21	CD44	23.4067	23.1865	23.2966	19.341	3.9556	5.14346	-1.18785	2.27813
2897	VI 50%	day 21	DCN	24.5851	24.3487	24.4669	19.341	5.12585	5.35651	-0.230661	1.17337
2897	VI 50%	day 21	POSTN	26.378	26.0609	26.2194	19.341	6.87843	8.88699	-2.00856	4.0238
2897	VI 50%	day 21	GPC3	22.6921	22.625	22.6586	19.341	3.31754	3.6836	-0.366066	1.28883
2897	VI 50%	day 21	VIM	19.8069	20.4795	20.1432	19.341	0.802191	2.21507	-1.41287	2.66267
2897	VI 50%	day 21	TTN	33.2202	32.3401	32.7801	19.341	13.4391	15.5354	-2.09627	4.27602
2897	VI 50%	day 21	NCAM1	22.9192	22.3605	22.6399	19.341	3.29887	4.70765	-1.40878	2.65513
2897	VI 50%	day 21	MYH3	28.0851	27.9233	28.0042	19.341	8.66322	10.163	-1.49978	2.82799
2897	VI 50%	day 21	NEB	24.6137	24.3468	24.4802	19.341	5.13923	5.7346	-0.59537	1.51086
2897	VI 50%	day 21	CDH15	25.1011	24.6425	24.8718	19.341	5.53075	6.35177	-0.821021	1.76666
2897	VI 50%	day 21	NCOA1	21.9691	22.0199	21.9945	19.341	2.65345	3.97422	-1.32077	2.49799
2897	VI 50%	day 21	HMGA2	20.8522	20.2729	20.5625	19.341	1.2215	3.01549	-1.79399	3.46774
2897	VI 50%	day 21	NOS1	Undetermined	Undetermined	#DIV/0!	19.341	#DIV/0!	#DIV/0!	#DIV/0!	#DIV/0!

### Sheet: 2882 VI 100%
Extended Data Table 8. qRT-PCR of biopsies from SJRHB000026_X1.
Mouse	Treatment	Timepoint	Gene	Ct	Ct	Mean	Gapdh	delta Ct	ref delta Ct	delta delta Ct	fold		Mesoderm	Myoblast	Myocyte
2882	VI 100%	day 0	MEOX2	27.8561	27.6967	27.7764	19.7153	8.06107	8.06107	0	1		1	1	1
2882	VI 100%	day 0	PAX3	26.3058	26.2725	26.2891	19.7153	6.57382	6.57382	0	1
2882	VI 100%	day 0	PAX7	21.7928	21.5673	21.6801	19.7153	1.96475	1.96475	0	1
2882	VI 100%	day 0	MYF5	31.7971	32.6139	32.2055	19.7153	12.4902	12.4902	0	1
2882	VI 100%	day 0	MSC	22.2933	21.9845	22.1389	19.7153	2.42357	2.42357	0	1
2882	VI 100%	day 0	MYOD1	23.2445	23.219	23.2318	19.7153	3.51644	3.51644	0	1
2882	VI 100%	day 0	MYOG	24.6378	24.1725	24.4051	19.7153	4.68982	4.68982	0	1
2882	VI 100%	day 0	MEF2A	25.2925	25.0173	25.1549	19.7153	5.43959	5.43959	0	1
2882	VI 100%	day 0	MEF2C	29.2095	29.7184	29.4639	19.7153	9.74862	9.74862	0	1
2882	VI 100%	day 0	EGFR	25.9162	25.632	25.7741	19.7153	6.05879	6.05879	0	1
2882	VI 100%	day 0	GAPDH	19.7323	19.6984	19.7153	19.7153	0	0	0	1
2882	VI 100%	day 0	CD44	23.3972	23.2575	23.3273	19.7153	3.61201	3.61201	0	1
2882	VI 100%	day 0	DCN	24.6617	24.6255	24.6436	19.7153	4.92829	4.92829	0	1
2882	VI 100%	day 0	POSTN	26.1043	26.2341	26.1692	19.7153	6.45389	6.45389	0	1
2882	VI 100%	day 0	GPC3	22.7758	22.0148	22.3953	19.7153	2.67999	2.67999	0	1
2882	VI 100%	day 0	VIM	20.9611	20.7834	20.8722	19.7153	1.15691	1.15691	0	1
2882	VI 100%	day 0	TTN	32.8496	34.534	33.6918	19.7153	13.9765	13.9765	0	1
2882	VI 100%	day 0	NCAM1	22.6115	22.2996	22.4555	19.7153	2.74022	2.74022	0	1
2882	VI 100%	day 0	MYH3	27.7037	27.7176	27.7107	19.7153	7.99533	7.99533	0	1
2882	VI 100%	day 0	NEB	23.4379	23.5777	23.5078	19.7153	3.79251	3.79251	0	1
2882	VI 100%	day 0	CDH15	24.4545	23.835	24.1448	19.7153	4.42944	4.42944	0	1
2882	VI 100%	day 0	NCOA1	21.7251	21.9306	21.8279	19.7153	2.11255	2.11255	0	1
2882	VI 100%	day 0	HMGA2	20.6678	20.5823	20.6251	19.7153	0.909739	0.909739	0	1
2882	VI 100%	day 0	NOS1	Undetermined	Undetermined	#DIV/0!	19.7153	#DIV/0!	#DIV/0!	#DIV/0!	#DIV/0!
Mouse	Treatment	Timepoint	Gene	Ct	Ct	Mean	Gapdh	delta Ct	ref delta Ct	delta delta Ct	fold		Mesoderm	Myoblast	Myocyte
2882	VI 100%	day 3	MEOX2	31.8301	31.7518	31.7909	22.8	8.9909	8.06107	0.929831	0.52492		3.56537	1.36549	1.66777
2882	VI 100%	day 3	PAX3	29.3515	29.14	29.2457	22.8	6.44569	6.57382	-0.128127	1.09287
2882	VI 100%	day 3	PAX7	24.5559	24.5807	24.5683	22.8	1.76826	1.96475	-0.196485	1.1459
2882	VI 100%	day 3	MYF5	33.7665	33.4507	33.6086	22.8	10.8086	12.4902	-1.68161	3.20786
2882	VI 100%	day 3	MSC	26.2514	26.0238	26.1376	22.8	3.33758	2.42357	0.914002	0.530711
2882	VI 100%	day 3	MYOD1	27.9726	28.2331	28.1029	22.8	5.30285	3.51644	1.78641	0.289892
2882	VI 100%	day 3	MYOG	30.1275	29.9763	30.0519	22.8	7.25184	4.68982	2.56202	0.169338
2882	VI 100%	day 3	MEF2A	26.3959	26.3348	26.3653	22.8	3.56532	5.43959	-1.87426	3.66614
2882	VI 100%	day 3	MEF2C	30.4518	30.6253	30.5386	22.8	7.73854	9.74862	-2.01008	4.02804
2882	VI 100%	day 3	EGFR	27.6977	27.8592	27.7785	22.8	4.97844	6.05879	-1.08035	2.11455
2882	VI 100%	day 3	GAPDH	22.7028	22.8973	22.8	22.8	0	0	0	1
2882	VI 100%	day 3	CD44	24.2327	24.0374	24.135	22.8	1.33501	3.61201	-2.277	4.8467
2882	VI 100%	day 3	DCN	28.2209	28.2347	28.2278	22.8	5.42782	4.92829	0.499528	0.707338
2882	VI 100%	day 3	POSTN	25.789	25.5235	25.6563	22.8	2.85626	6.45389	-3.59763	12.1058
2882	VI 100%	day 3	GPC3	26.0133	26.1401	26.0767	22.8	3.2767	2.67999	0.596711	0.66126
2882	VI 100%	day 3	VIM	23.5094	23.6883	23.5989	22.8	0.798844	1.15691	-0.358066	1.28171
2882	VI 100%	day 3	TTN	Undetermined	34.5871	34.5871	22.8	11.787	13.9765	-2.18943	4.56124
2882	VI 100%	day 3	NCAM1	25.6449	25.9215	25.7832	22.8	2.98321	2.74022	0.242984	0.844996
2882	VI 100%	day 3	MYH3	30.2772	29.848	30.0626	22.8	7.26259	7.99533	-0.732747	1.6618
2882	VI 100%	day 3	NEB	28.2189	28.3463	28.2826	22.8	5.48256	3.79251	1.69005	0.309916
2882	VI 100%	day 3	CDH15	27.7465	27.7072	27.7268	22.8	4.92679	4.42944	0.497353	0.708406
2882	VI 100%	day 3	NCOA1	26.0825	26.1253	26.1039	22.8	3.30388	2.11255	1.19133	0.437899
2882	VI 100%	day 3	HMGA2	23.4455	23.6483	23.5469	22.8	0.746915	0.909739	-0.162825	1.11948
2882	VI 100%	day 3	NOS1	Undetermined	29.9	29.9	22.8	7.09998	#DIV/0!	#DIV/0!	#DIV/0!
Mouse	Treatment	Timepoint	Gene	Ct	Ct	Mean	Gapdh	delta Ct	ref delta Ct	delta delta Ct	fold		Mesoderm	Myoblast	Myocyte
2882	VI 100%	day 38	MEOX2	26.0713	25.9214	25.9963	17.244	8.7523	8.06107	0.69123	0.619326		0.474062	1.0596	0.378174
2882	VI 100%	day 38	PAX3	26.1232	26.4634	26.2933	17.244	9.04932	6.57382	2.47551	0.179804
2882	VI 100%	day 38	PAX7	21.6142	21.3937	21.5039	17.244	4.25989	1.96475	2.29515	0.203747
2882	VI 100%	day 38	MYF5	27.6497	27.9245	27.7871	17.244	10.5431	12.4902	-1.94712	3.85605
2882	VI 100%	day 38	MSC	21.3608	21.4678	21.4143	17.244	4.17025	2.42357	1.74668	0.297987
2882	VI 100%	day 38	MYOD1	23.2499	22.944	23.097	17.244	5.85293	3.51644	2.33649	0.197991
2882	VI 100%	day 38	MYOG	22.7046	22.5579	22.6312	17.244	5.38722	4.68982	0.697404	0.616681
2882	VI 100%	day 38	MEF2A	24.5689	24.6346	24.6017	17.244	7.3577	5.43959	1.91811	0.2646
2882	VI 100%	day 38	MEF2C	26.8115	26.7961	26.8038	17.244	9.55975	9.74862	-0.188867	1.13987
2882	VI 100%	day 38	EGFR	24.3895	23.8131	24.1013	17.244	6.85727	6.05879	0.798481	0.574954
2882	VI 100%	day 38	GAPDH	17.3628	17.1253	17.244	17.244	0	0	0	1
2882	VI 100%	day 38	CD44	22.5105	22.4513	22.4809	17.244	5.2369	3.61201	1.62488	0.324236
2882	VI 100%	day 38	DCN	24.0607	24.3837	24.2222	17.244	6.97815	4.92829	2.04985	0.241509
2882	VI 100%	day 38	POSTN	23.69	23.9953	23.8427	17.244	6.59863	6.45389	0.14474	0.904542
2882	VI 100%	day 38	GPC3	20.9328	20.7954	20.8641	17.244	3.62004	2.67999	0.940052	0.521214
2882	VI 100%	day 38	VIM	19.5642	19.7475	19.6558	17.244	2.41182	1.15691	1.25491	0.419019
2882	VI 100%	day 38	TTN	31.6659	32.4541	32.06	17.244	14.816	13.9765	0.839516	0.558831
2882	VI 100%	day 38	NCAM1	21.9751	22.3695	22.1723	17.244	4.92827	2.74022	2.18804	0.219449
2882	VI 100%	day 38	MYH3	27.7996	28.013	27.9063	17.244	10.6623	7.99533	2.66694	0.157461
2882	VI 100%	day 38	NEB	23.6953	23.738	23.7167	17.244	6.47264	3.79251	2.68013	0.156027
2882	VI 100%	day 38	CDH15	24.7224	24.5853	24.6539	17.244	7.40983	4.42944	2.98039	0.126711
2882	VI 100%	day 38	NCOA1	20.8104	20.9808	20.8956	17.244	3.65158	2.11255	1.53903	0.344117
2882	VI 100%	day 38	HMGA2	20.1319	19.8662	19.999	17.244	2.75503	0.909739	1.84529	0.2783
2882	VI 100%	day 38	NOS1	Undetermined	Undetermined	#DIV/0!	17.244	#DIV/0!	#DIV/0!	#DIV/0!	#DIV/0!

### Sheet: 2899 VI 100%
Extended Data Table 8. qRT-PCR of biopsies from SJRHB000026_X1.
Mouse	Treatment	Timepoint	Gene	Ct	Ct	Mean	Gapdh	delta Ct	ref delta Ct	delta delta Ct	fold		Mesoderm	Myoblast	Myocyte
2899	VI 100%	day 0	MEOX2	28.8908	28.6733	28.782	21.1587	7.6233	7.6233	0	1		1	1	1
2899	VI 100%	day 0	PAX3	28.0223	28.0894	28.0559	21.1587	6.89716	6.89716	0	1
2899	VI 100%	day 0	PAX7	22.5161	22.1135	22.3148	21.1587	1.1561	1.1561	0	1
2899	VI 100%	day 0	MYF5	31.9431	32.0143	31.9787	21.1587	10.82	10.82	0	1
2899	VI 100%	day 0	MSC	24.0155	24.0262	24.0209	21.1587	2.86215	2.86215	0	1
2899	VI 100%	day 0	MYOD1	24.1379	24.2618	24.1998	21.1587	3.04113	3.04113	0	1
2899	VI 100%	day 0	MYOG	24.3311	24.1457	24.2384	21.1587	3.07972	3.07972	0	1
2899	VI 100%	day 0	MEF2A	26.7005	26.7338	26.7171	21.1587	5.55841	5.55841	0	1
2899	VI 100%	day 0	MEF2C	29.9526	29.2719	29.6123	21.1587	8.45357	8.45357	0	1
2899	VI 100%	day 0	EGFR	26.4769	23.3856	24.9313	21.1587	3.77256	3.77256	0	1
2899	VI 100%	day 0	GAPDH	21.1649	21.1525	21.1587	21.1587	0	0	0	1
2899	VI 100%	day 0	CD44	25.2857	25.2393	25.2625	21.1587	4.10379	4.10379	0	1
2899	VI 100%	day 0	DCN	27.1012	27.0965	27.0988	21.1587	5.94012	5.94012	0	1
2899	VI 100%	day 0	POSTN	28.2201	28.4198	28.3199	21.1587	7.16123	7.16123	0	1
2899	VI 100%	day 0	GPC3	22.8276	23.6456	23.2366	21.1587	2.07791	2.07791	0	1
2899	VI 100%	day 0	VIM	22.248	22.3494	22.2987	21.1587	1.14	1.14	0	1
2899	VI 100%	day 0	TTN	34.561	34.2957	34.4284	21.1587	13.2696	13.2696	0	1
2899	VI 100%	day 0	NCAM1	23.8263	24.0713	23.9488	21.1587	2.79011	2.79011	0	1
2899	VI 100%	day 0	MYH3	28.1001	28.6796	28.3898	21.1587	7.23114	7.23114	0	1
2899	VI 100%	day 0	NEB	23.8799	23.7917	23.8358	21.1587	2.67708	2.67708	0	1
2899	VI 100%	day 0	CDH15	25.2189	24.859	25.0389	21.1587	3.88023	3.88023	0	1
2899	VI 100%	day 0	NCOA1	23.3782	23.1443	23.2612	21.1587	2.10253	2.10253	0	1
2899	VI 100%	day 0	HMGA2	20.4184	21.7213	21.0699	21.1587	-0.08885	-0.08885	0	1
2899	VI 100%	day 0	NOS1	Undetermined	Undetermined	#DIV/0!	21.1587	#DIV/0!	#DIV/0!	#DIV/0!	#DIV/0!
Mouse	Treatment	Timepoint	Gene	Ct	Ct	Mean	Gapdh	delta Ct	ref delta Ct	delta delta Ct	fold		Mesoderm	Myoblast	Myocyte
2899	VI 100%	day 3	MEOX2	37.4135	34.9635	36.1885	28.6899	7.49861	7.6233	-0.124694	1.09028		2.43168	#DIV/0!	#DIV/0!
2899	VI 100%	day 3	PAX3	Undetermined	37.3456	37.3456	28.6899	8.65573	6.89716	1.75856	0.295542
2899	VI 100%	day 3	PAX7	31.2772	31.6223	31.4497	28.6899	2.75988	1.1561	1.60378	0.329013
2899	VI 100%	day 3	MYF5	Undetermined	Undetermined	#DIV/0!	28.6899	#DIV/0!	10.82	#DIV/0!	#DIV/0!
2899	VI 100%	day 3	MSC	32.1272	32.058	32.0926	28.6899	3.40273	2.86215	0.540583	0.687493
2899	VI 100%	day 3	MYOD1	35.4597	33.396	34.4279	28.6899	5.73799	3.04113	2.69686	0.154228
2899	VI 100%	day 3	MYOG	35.4379	31.7883	33.6131	28.6899	4.92326	3.07972	1.84354	0.278637
2899	VI 100%	day 3	MEF2A	31.009	30.4401	30.7246	28.6899	2.0347	5.55841	-3.52371	11.5012
2899	VI 100%	day 3	MEF2C	35.5014	34.4551	34.9782	28.6899	6.28836	8.45357	-2.1652	4.48529
2899	VI 100%	day 3	EGFR	32.2916	33.2479	32.7697	28.6899	4.07986	3.77256	0.307298	0.808154
2899	VI 100%	day 3	GAPDH	28.8972	28.4825	28.6899	28.6899	0	0	0	1
2899	VI 100%	day 3	CD44	32.1511	31.7844	31.9678	28.6899	3.27791	4.10379	-0.825881	1.77262
2899	VI 100%	day 3	DCN	33.0956	33.6618	33.3787	28.6899	4.68881	5.94012	-1.25131	2.38057
2899	VI 100%	day 3	POSTN	33.4571	32.1588	32.8079	28.6899	4.11807	7.16123	-3.04316	8.24294
2899	VI 100%	day 3	GPC3	30.8948	29.5075	30.2012	28.6899	1.51131	2.07791	-0.566599	1.48103
2899	VI 100%	day 3	VIM	29.2086	29.9171	29.5628	28.6899	0.872971	1.14	-0.267026	1.20332
2899	VI 100%	day 3	TTN	Undetermined	35.4265	35.4265	28.6899	6.73663	13.2696	-6.53301	92.6047
2899	VI 100%	day 3	NCAM1	33.4025	33.4068	33.4047	28.6899	4.7148	2.79011	1.92468	0.263398
2899	VI 100%	day 3	MYH3	Undetermined	Undetermined	#DIV/0!	28.6899	#DIV/0!	7.23114	#DIV/0!	#DIV/0!
2899	VI 100%	day 3	NEB	Undetermined	Undetermined	#DIV/0!	28.6899	#DIV/0!	2.67708	#DIV/0!	#DIV/0!
2899	VI 100%	day 3	CDH15	32.9005	31.9621	32.4313	28.6899	3.74144	3.88023	-0.138787	1.10098
2899	VI 100%	day 3	NCOA1	34.2855	34.2287	34.2571	28.6899	5.56722	2.10253	3.46468	0.0905787
2899	VI 100%	day 3	HMGA2	30.4671	29.3289	29.898	28.6899	1.20815	-0.08885	1.297	0.406971
2899	VI 100%	day 3	NOS1	Undetermined	Undetermined	#DIV/0!	28.6899	#DIV/0!	#DIV/0!	#DIV/0!	#DIV/0!
Mouse	Treatment	Timepoint	Gene	Ct	Ct	Mean	Gapdh	delta Ct	ref delta Ct	delta delta Ct	fold		Mesoderm	Myoblast	Myocyte
2899	VI 100%	day 21	MEOX2	24.6099	24.2898	24.4498	16.1353	8.31453	7.6233	0.691224	0.619328		0.759117	0.416649	0.19798
2899	VI 100%	day 21	PAX3	25.8804	25.7997	25.8401	16.1353	9.70476	6.89716	2.8076	0.142833
2899	VI 100%	day 21	PAX7	21.2922	21.3601	21.3261	16.1353	5.19081	1.1561	4.03471	0.0610143
2899	VI 100%	day 21	MYF5	26.9893	27.5022	27.2458	16.1353	11.1105	10.82	0.290492	0.817623
2899	VI 100%	day 21	MSC	20.3135	20.0343	20.1739	16.1353	4.03857	2.86215	1.17642	0.442447
2899	VI 100%	day 21	MYOD1	22.4184	22.2957	22.3571	16.1353	6.22177	3.04113	3.18064	0.110289
2899	VI 100%	day 21	MYOG	21.9964	22.0641	22.0303	16.1353	5.89496	3.07972	2.81524	0.142078
2899	VI 100%	day 21	MEF2A	23.8213	23.7962	23.8087	16.1353	7.67343	5.55841	2.11502	0.230842
2899	VI 100%	day 21	MEF2C	24.9558	24.865	24.9104	16.1353	8.7751	8.45357	0.321533	0.800219
2899	VI 100%	day 21	EGFR	23.4375	22.98	23.2088	16.1353	7.07346	3.77256	3.30089	0.101469
2899	VI 100%	day 21	GAPDH	16.1144	16.1562	16.1353	16.1353	0	0	0	1
2899	VI 100%	day 21	CD44	21.2572	21.249	21.2531	16.1353	5.11778	4.10379	1.01399	0.495174
2899	VI 100%	day 21	DCN	22.429	22.2457	22.3373	16.1353	6.20204	5.94012	0.261927	0.833973
2899	VI 100%	day 21	POSTN	22.2124	21.9007	22.0566	16.1353	5.92127	7.16123	-1.23996	2.36193
2899	VI 100%	day 21	GPC3	19.7031	19.4518	19.5774	16.1353	3.44214	2.07791	1.36423	0.388441
2899	VI 100%	day 21	VIM	18.7895	18.6011	18.6953	16.1353	2.55997	1.14	1.41998	0.373718
2899	VI 100%	day 21	TTN	32.7229	31.7176	32.2202	16.1353	16.0849	13.2696	2.8153	0.142073
2899	VI 100%	day 21	NCAM1	21.3398	21.2215	21.2807	16.1353	5.14537	2.79011	2.35525	0.195433
2899	VI 100%	day 21	MYH3	27.7795	27.8187	27.7991	16.1353	11.6638	7.23114	4.43265	0.0463061
2899	VI 100%	day 21	NEB	23.9515	24.1279	24.0397	16.1353	7.90438	2.67708	5.22731	0.0266946
2899	VI 100%	day 21	CDH15	23.909	23.9169	23.9129	16.1353	7.77763	3.88023	3.8974	0.0671069
2899	VI 100%	day 21	NCOA1	20.4139	20.4469	20.4304	16.1353	4.2951	2.10253	2.19257	0.218761
2899	VI 100%	day 21	HMGA2	19.4093	19.3945	19.4019	16.1353	3.26659	-0.08885	3.35544	0.0977037
2899	VI 100%	day 21	NOS1	Undetermined	Undetermined	#DIV/0!	16.1353	#DIV/0!	#DIV/0!	#DIV/0!	#DIV/0!
