## Supplemental Table 13 for "The Myogenesis Program Drives Clonal Selection and Drug Resistance in Rhabdomyosarcoma"

### Sheet: SJRHB013757_X2
Extended Data Table 13. biopsy preclinical study.
Mouse ID	1Treatment Group	Reason off therapy	Tx Duration (Days)	2Enrollment	Course 1 wk 1	Course 1 wk 2	Course 1 wk 3	End of Therapy Week 1	End of Therapy Week 2	End of Therapy Week 3	End of Therapy Week 4
6234	Control	Tumor >20% body weight	17	459000000	144000000	551000000	625000000	­	­	­	­
6231	Control	Completed Therapy	21	952000000	85400000	75800000	1950000	412000000	­	­	­
6239	VCR + IRNa	Tumor >20% body weight	18	1030000000	228000000	456000000	1520000000	­	­	­	­
6235	VCR + IRNa	Completed Therapy	21	16700000	32100000	110000000	345000000	720000000	565000000	­	­
6237	VCR + IRNa	Completed Therapy	21	74700000	13200000	16000000	408000000	395000000	­	­	­
6241	VCR + IRNa	Completed Therapy	21	259000000	1330000000	353000000	514000000	259000000	337000000	648000000	­
6245	VCR + IRNa	Completed Therapy	21	1110000000	1190000000	1360000000	1450000000	336000000	734000000	971000000	­
6236	VCR + IRNb	Completed Therapy	21	2260000	485000000	555000000	131000000	1860000000	405000000	­	­
6243	VCR + IRNb	Completed Therapy	21	24700000	412000000	1240000000	607000000	1430000000	­	­	­
6244	VCR + IRNb	Completed Therapy	21	169000000	167000000	213000000	898000000	1780000000	330000000	­	­
6240	VCR + IRNb	Completed Therapy	21	88600000	130000000	103000000	140000000	362000000	366000000	416000000	­
6232	VCR + IRNb	Completed Therapy	21	345000000	691000000	293000000	162000000	249000000	246000000	147000000	544000000
1: Treatment groups (therapy was for a total of 21 days)
Control = vehicle/untreated.
VCR + IRNa = Vincristine (VCR) dosed at 0.38 mg/kg on days 1, 8, and 15; irinotecan (IRN) dosed at 3.125 mg/kg dosed on days 1-5.
VCR + IRNb = VCR dosed at 0.19 mg/kg on days 1, 8, and 15; IRN dosed at 1.56 mg/kg dosed on days 1-5.
2: Xenogen imaging
All bioluminescence signals are measured in photons/sec/cm2/sr.

### Sheet: SJRHB000026_X1
Extended Data Table 13. biopsy preclinical study.
Mouse ID	1Treatment Group	Reason off therapy	Tx Duration (Days)	2Enrollment	Course 1 wk 1	Course 1 wk 2	Course 1 wk 3	End of Therapy Week 1	End of Therapy Week 2
2881	Control	Tumor >20% body weight	5	3330000000	­	­	­	­	­
2890	Control	Tumor >20% body weight	5	615000000	­	­	­	­	­
2898	Control	Tumor >20% body weight	5	275000000	­	­	­	­	­
2882	VCR + IRNa	Completed Therapy	21	425000000	54800000	32400000	21500000	128000000	33400000
2883	VCR + IRNa	Tumor >20% body weight	6	272000000	87700000	­	­	­	­
2889	VCR + IRNa	Planned early harvest of small tumor	4	1010000	­	­	­	­	­
2899	VCR + IRNa	Completed Therapy	21	387000000	53000000	456000	241000	186000000	377000000
2884	VCR + IRNb	Completed Therapy	21	1170000000	313000000	10300000	6150000	2250000000	­
2886	VCR + IRNb	Tumor >20% body weight	21	232000	25600000	125000000	75500000	­	­
2887	VCR + IRNb	Tumor >20% body weight	5	405000000	79800000	­	­	­	­
2896	VCR + IRNb	Tumor >20% body weight	3	107000000	­	­	­	­	­
2897	VCR + IRNb	Tumor >20% body weight	14	170000000	56900000	118000000	178000000	212000000	­
1: Treatment groups (therapy was for a total of 21 days)
Control = vehicle/untreated.
VCR + IRNa = Vincristine (VCR) dosed at 0.38 mg/kg on days 1, 8, and 15; irinotecan (IRN) dosed at 3.125 mg/kg dosed on days 1-5.
VCR + IRNb = VCR dosed at 0.19 mg/kg on days 1, 8, and 15; IRN dosed at 1.56 mg/kg dosed on days 1-5.
2: Xenogen imaging
All bioluminescence signals are measured in photons/sec/cm2/sr.

### Sheet: SJRHB013759_X14
Extended Data Table 13. biopsy preclinical study.
Mouse ID	1Treatment Group	Reason off therapy	Tx Duration (Days)	2Enrollment	Course 1 wk 1	Course 1 wk 2	Course 1 wk 3	End of Therapy Week 1	End of Therapy Week 2	End of Therapy Week 3	End of Therapy Week 4
6247	Control	Tumor >20% body weight	10	25300000	587000000	1950000000	­	­	­	­	­
6251	Control	Completed Therapy	21	193000000	170000000	16800000	381000000	102000000	­	­	­
6257	Control	Tumor >20% body weight	4	3320000000	313000000	­	­	­	­	­	­
6246	VCR + IRNa	Tumor >20% body weight	21	48600000	59300000	349000000	546000000	­	­	­	­
6248	VCR + IRNa	Tumor >20% body weight	21	29100000	293000000	9510000	55300000	­	­	­	­
6249	VCR + IRNa	Tumor >20% body weight	4	548000000	516000000	­	­	­	­	­	­
6252	VCR + IRNa	Tumor >20% body weight	21	299000000	257000000	198000000	12600000	­	­	­	­
6256	VCR + IRNa	Tumor >20% body weight	21	251000000	690000000	346000000	620000000	­	­	­	­
6250	VCR + IRNb	Tumor >20% body weight	18	128000000	113000000	39700000	79300000	­	­	­	­
6254	VCR + IRNb	Tumor >20% body weight	18	95800000	20400000	66600000	1770000000	­	­	­	­
6255	VCR + IRNb	Tumor >20% body weight	18	202000000	143000000	78500000	163000000	­	­	­	­
6259	VCR + IRNb	Completed Therapy	21	47800000	477000000	150000000	687000000	­	­	­	­
6258	VCR + IRNb	Completed Therapy	21	72100000	389000000	29400000	121000000	509000000	541000000	­	­
6253	VCR + IRNa	Completed Therapy	21	25300000	456000000	15500000	208000000	593000000	127000000	­	­
6260	VCR + IRNb	Completed Therapy	21	92100000	83500000	79500000	101000000	137000000	788000000	82900000	57700000
1: Treatment groups (therapy was for a total of 21 days)
Control = vehicle/untreated.
VCR + IRNa = Vincristine (VCR) dosed at 0.38 mg/kg on days 1, 8, and 15; irinotecan (IRN) dosed at 3.125 mg/kg dosed on days 1-5.
VCR + IRNb = VCR dosed at 0.19 mg/kg on days 1, 8, and 15; IRN dosed at 1.56 mg/kg dosed on days 1-5.
2: Xenogen imaging
All bioluminescence signals are measured in photons/sec/cm2/sr.

### Sheet: SJRHB011_X
Extended Data Table 13. biopsy preclinical study.
Mouse ID	1Treatment Group	Reason off therapy	Tx Duration (Days)	2Enrollment	Course 1 wk 1	Course 1 wk 2	Course 1 wk 3	End of Therapy Week 1	End of Therapy Week 2
6201	Control	Tumor >20% body weight	10	314000000	409000000	­	­	­	­
6223	Control	Tumor >20% body weight	4	535000000	282000000	­	­	­	­
6203	Control	Tumor >20% body weight	8	2060000000	4840000000	­	­	­	­
6221	VCR + IRNa	Completed Therapy	21	587000000	464000000	452000000	1230000000	855000000	­
6210	VCR + IRNa	Completed Therapy	21	1020000000	4240000000	-	573000000	5790000000	3610000000
6207	VCR + IRNa	Tumor >20% body weight	4	130000000	3040000000	­	­	­	­
6208	VCR + IRNa	Tumor >20% body weight	4	240000000	2500000000	­	­	­	­
6222	VCR + IRNa	Completed Therapy	21	264000000	12800000	11400000	9120000	4550000000	­
6225	VCR + IRNb	Tumor >20% body weight	11	356000000	22900000	3540000000	­	­	­
6205	VCR + IRNb	Tumor >20% body weight	15	2610000000	5450000000	5260000000	­	­	­
6206	VCR + IRNb	Completed Therapy	21	618000000	18300000	3200000000	1470000000	1830000000	­
6204	VCR + IRNb	Completed Therapy	21	742000000	604000000	481000000	938000000	764000000	­
Mice injected from processed tumor cells after progression of mouse ID 6201
9592	IRN	Completed Therapy	21	­	719000000	587000000	2510000000	­	­
9594	IRN	Completed Therapy	21	­	316000000	637000000	989000000	­	­
9596	IRN	Completed Therapy	21	­	343000000	981000000	583000000	­	­
1: Treatment groups (therapy was for a total of 21 days)
Control = vehicle/untreated.
VCR + IRNa = Vincristine (VCR) dosed at 0.38 mg/kg on days 1, 8, and 15; irinotecan (IRN) dosed at 3.125 mg/kg dosed on days 1-5.
VCR + IRNb = VCR dosed at 0.19 mg/kg on days 1, 8, and 15; IRN dosed at 1.56 mg/kg dosed on days 1-5.
IRN = IRN dosed at 3.125 mg/kg on days 1-5.
2: Xenogen imaging
All bioluminescence signals are measured in photons/sec/cm2/sr.

### Sheet: SJRHB013758_X1
Extended Data Table 13. biopsy preclinical study.
Mouse ID	1Treatment Group	Reason off therapy	Tx Duration (Days)	2Enrollment	Course 1 wk 1	Course 1 wk 2	Course 1 wk 3	End of Therapy Week 1	End of Therapy Week 2	End of Therapy Week 3	End of Therapy Week 4	End of Therapy Week 5	End of Therapy Week 6	End of Therapy Week 7	End of Therapy Week 8	End of Therapy Week 9	End of Therapy Week 10	End of Therapy Week 11	End of Therapy Week 12	End of Therapy Week 13	End of Therapy Week 14
2892	Control	Tumor >20% body weight	10	118000000	1450000000	975000000	­	­	­	­	­	­	­	­	­	­	­	­	­	­	­
6213	Control	Tumor >20% body weight	11	77100000	397000000	350000000	­	­	­	­	­	­	­	­	­	­	­	­	­	­	­
2891	VCR + IRNa	Completed Therapy	21	193000000	14500000	-	59800	977000	339000	69900	8170000	200000000	304000000	632000000	718000000	­	­	­	­	­	­
2893	VCR + IRNa	Completed Therapy	21	10400000	1150000000	-	5370000	633000	330000	545000	11600000	62300000	53900000	679000000	261000000	­	­	­	­	­	­
6212	VCR + IRNa	Completed Therapy	21	462000000	2330000000	7350000	2340000	790000	49000	63300	96500	28000	4820	78100	25600	22600	23000	28800	2930	8830	38000
6217	VCR + IRNa	Completed Therapy	21	1000000000	1800000000	29000000	6090000	898000	383000	258000	110000	77200	33700	23000	13100	16400	14000	7630	21700	25800	14400
6220	VCR + IRNa	Completed Therapy	21	110000000	622000000	60600000	7090000	397000	30700000	42300000	35300000	209000000	845000000	­	­	­	­	­	­	­	­
2894	VCR + IRNb	Completed Therapy	21	311000000	194000000	66500000	37200000	5290000	13600000	30200000	64800000	1620000	87600000	396000000	349000000	135000000	125000000	212000000	86700000	275000000	X
6216	VCR + IRNb	Completed Therapy	21	427000000	23000000	27700000	38100000	58900000	­	­	­	­	­	­	­	­	­	­	­	­	­
6211	VCR + IRNb	Completed Therapy	21	427000000	23000000	27700000	38100000	58900000	8110000	­	­	­	­	­	­	­	­	­	­	­	­
6218	VCR + IRNb	Completed Therapy	21	872000000	194000000	112000000	41500000	116000000	135000000	32600000	322000000	­	­	­	­	­	­	­	­	­	­
2895	VCR + IRNb	Completed Therapy	21	756000	43900	8470	6780	1950000	25600000	275000000	234000000	446000000	­	­	­	­	­	­	­	­	­
Mice injected from processed tumor cells after progression of mouse ID 2892
9590	IRN	Completed Therapy	21	5640000	13300000	219000000	133000000	470000000	­	­	­	­
9588	IRN	Completed Therapy	21	51400	44800000	458000000	279000000	431000000	­	­	­	­
9589	IRN	Completed Therapy	21	10500000	18700000	88300000	228000000	485000000	­	­	­	­
9591	VCR	Completed Therapy	21	333000000	427000000	257000000	439000000	421000000	1050000000	3880000000	­	­
9593	VCR	Completed Therapy	21	888000	173000000	27700000	38000000	45600000	115000000	291000000	273000000	402000000
9595	VCR	Completed Therapy	21	651000000	396000000	7610000	898000000	242000000	­	­	­	­
1: Treatment groups (therapy was for a total of 21 days)
Control = vehicle/untreated.
VCR + IRNa = Vincristine (VCR) dosed at 0.38 mg/kg on days 1, 8, and 15; irinotecan (IRN) dosed at 3.125 mg/kg dosed on days 1-5.
VCR + IRNb = VCR dosed at 0.19 mg/kg on days 1, 8, and 15; IRN dosed at 1.56 mg/kg dosed on days 1-5.
IRN = IRN dosed at 3.125 mg/kg on days 1-5.
VCR = VCR dosed at 0.5 mg/kg on days 1, 8, and 15.
2: Xenogen imaging
All bioluminescence signals are measured in photons/sec/cm2/sr.
