## Supplemental Table 14 for "The Myogenesis Program Drives Clonal Selection and Drug Resistance in Rhabdomyosarcoma"

### Sheet: SJRHB010927_X1
Extended Data Table 14. EGFR inhibitor preclinical study.
Mouse ID	1Treatment Group	Reason off therapy	Tx Duration (Days)	2Enrollment	Course 1 wk 1	Course 1 wk 2	Course 1 wk 3	Course 2 wk 1	Course 2 wk 2	Course 2 wk 3
7549	Control	Tumor >20% Body Weight	15	123000000	54000000	160000000	­	­	­	­
7561	Control	Tumor >20% Body Weight	15	63200000	134000000	319000000	­	­	­	­
7553	Control	Tumor >20% Body Weight	10	207000000	785000000	419000000	­	­	­	­
7555	Control	Tumor >20% Body Weight	10	239000000	327000000	951000000	­	­	­	­
7509	Control	Tumor >20% Body Weight	9	328000000	1100000000	­	­	­	­	­
7556	Control	Tumor >20% Body Weight	9	1360000000	1790000000	­	­	­	­	­
7576	Control	Tumor >20% Body Weight	9	118000000	486000000	­	­	­	­	­
7525	Afatinib	Tumor >20% Body Weight	10	154000000	408000000	398000000	­	­	­	­
7534	Afatinib	Tumor >20% Body Weight	16	175000000	201000000	350000000	577000000	­	­	­
7581	Afatinib	Tumor >20% Body Weight	10	930000000	522000000	87700000	­	­	­	­
7538	Afatinib	Tumor >20% Body Weight	8	527000000	268000000	84100000	­	­	­	­
7510	Afatinib	Tumor >20% Body Weight	9	699000000	1590000000	­	­	­	­	­
7517	Gefitnib	Tumor >20% Body Weight	16	177000000	3200000	550000000	1630000000	­	­	­
7518	Gefitnib	Tumor >20% Body Weight	19	790000000	419000000	505000000	1120000000	­	­	­
7541	Gefitnib	Tumor >20% Body Weight	16	166000000	187000000	309000000	33500000	­	­	­
7563	Gefitnib	Tumor >20% Body Weight	10	266000000	251000000	947000000	­	­	­	­
7566	Gefitnib	Tumor >20% Body Weight	10	326000000	504000000	501000000	­	­	­	­
7526	Gefitnib	Tumor >20% Body Weight	16	91500000	141000000	3010000000	­	­	­	­
7552	Gefitnib	Tumor >20% Body Weight	16	90200000	494000000	2370000000	­	­	­	­
7528	Gefitnib	Tumor >20% Body Weight	9	257000000	638000000	­	­	­	­	­
7519	VCR + IRN	Completed Therapy	42	272000000	599000000	3540000	2150000	6850000	12100000	27100000
7540	VCR + IRN	Completed Therapy	42	170000000	475000000	2350000	128000	2020000000	289000	342000
7544	VCR + IRN	Completed Therapy	42	128000000	544000000	2350000	149000	9930000	365000	493000
7543	VCR + IRN	Completed Therapy	42	255000000	381000000	10300000	234000	12900000	11600000	361000000
7558	VCR + IRN	Completed therapy	42	190000000	­	487000	1430000	613000	769000	1210000
7535	VCR + IRN	Tumor >20% Body Weight	37	346000000	922000000	34200000	188000000	2880000	493000000	­
7559	VCR + IRN	Tumor >20% Body Weight	42	6050000	893000000	3570000	54900000	187000000	519000000	284000000
7532	VCR + IRN	Completed Therapy	42	571000000	701000000	3360000	9350000	50400000	126000000	114000000
7582	VCR + IRN	Completed Therapy	42	92600000	141000000	51100000	1200000	183000000	78100000	105000000
7503	VCR + IRN+ AfatinibU	Tumor >20% Body Weight	37	121000000	267000000	53800000	260000000	143000000	159000000	­
7506	VCR + IRN+ AfatinibU	Tumor >20% Body Weight	37	220000000	910000000	260000000	549000000	322000000	645000000	­
7507	VCR + IRN+ AfatinibU	Tumor >20% Body Weight	37	9810000	836000000	105000000	535000000	311000000	797000000	­
7567	VCR + IRN+ AfatinibU	Tumor >20% Body Weight	37	129000000	563000000	23200000	6320000	63400000	165000000	­
7568	VCR + IRN+ AfatinibU	Completed Therapy	42	66800000	375000000	295000	99200	253000	457000	107000
7545	VCR + IRN+ AfatinibU	Completed Therapy	42	397000000	460000000	3470000	80500	1850000	2750000	5810000
7546	VCR + IRN+ AfatinibU	Completed Therapy	42	632000000	561000000	729000	1710000	2590000	2840000	1750000
7569	VCR + IRN+ AfatinibU	Completed Therapy	42	10600000	801000000	1020000	1770000	568000	295000	286000
7524	VCR + IRN + AfatinibM	Completed Therapy	42	217000000	1640000000	3560000	15400000	27800000	28000000	96500000
7584	VCR + IRN + AfatinibM	Completed Therapy	42	293000000	1540000000	5840000	37500000	49300000	102000000	176000000
7516	VCR + IRN + AfatinibM	Completed therapy	42	67100000	272000000	283000	235000	579000	984000	37800
7520	VCR + IRN + AfatinibM	Completed therapy	42	190000000	266000000	23200	11500	57800	140000	23700
7529	VCR + IRN + AfatinibM	Completed Therapy	42	137000000	173000000	6100000	4450000	59600000	160000000	167000000
7533	VCR + IRN + AfatinibM	Tumor >20% Body Weight	26	420000000	554000000	461000000	408000000	2120000000	­	­
7537	VCR + IRN + AfatinibM	Completed Therapy	42	272000000	453000000	1520000	380000	1510000	1090000	998000
7547	VCR + IRN + AfatinibM	Completed Therapy	42	339000000	460000000	275000	195000	7140000	1280000	1150000
7511	VCR + IRN + GefitinibU	Completed Therapy	42	38300000	580000000	407000	872000	462000	3550000	29500000
7550	VCR + IRN + GefitinibU	Completed Therapy	42	213000000	407000000	6160000	41000000	140000000	213000000	216000000
7551	VCR + IRN + GefitinibU	Completed Therapy	42	227000000	841000000	209000000	243000000	179000000	309000000	282000000
7574	VCR + IRN + GefitinibU	Completed Therapy	42	421000000	1380000000	2400000	2850000	11100000	34100000	205000000
7575	VCR + IRN + GefitinibU	Completed Therapy	42	557000000	943000000	3100000	18400000	69700000	149000000	657000000
7523	VCR + IRN + GefitinibU	Completed Therapy	42	230000000	759000000	16800000	35200000	43600000	209000000	167000000
7548	VCR + IRN + GefitinibU	Completed Therapy	42	176000000	805000000	7140000	5020000	5870000	20000000	129000000
7565	VCR + IRN + GefitinibU	Completed Therapy	42	13600000	249000000	3000000	5950000	13700000	31000000	39900000
7514	VCR + IRN + GefitinibM	Completed Therapy	42	105000000	1560000000	44500000	154000000	166000000	339000000	725000000
7557	VCR + IRN + GefitinibM	Completed Therapy	42	179000000	272000000	15600000	24100000	86500000	3080000	165000000
7573	VCR + IRN + GefitinibM	Completed Therapy	42	227000000	555000000	7260000	15200000	54000000	107000000	696000000
7521	VCR + IRN + GefitinibM	Completed Therapy	42	245000000	6410000	2100000	19000000	57800000	1100000000	226000000
7522	VCR + IRN + GefitinibM	Completed Therapy	42	186000000	913000000	304000	875000	1690000	38600000	55200000
7530	VCR + IRN + GefitinibM	Completed therapy	42	56600000	227000000	203000	93400	777000	733000	252000
7570	VCR + IRN + GefitinibM	Tumor >20% Body Weight	40	7020000	349000000	31000000	160000000	8120000	490000000	465000000
7531	VCR + IRN + GefitinibM	Completed Therapy	42	194000000	248000000	6960000	549000	93200000	296000000	865000000
7539	VCR + IRN + GefitinibM	Completed Therapy	42	267000000	169000000	1440000	3910000	292000	188000000	188000000
1: Treatment groups (therapy was for a total of 42 days)
Control = vehicle/untreated.
Gefitinib = Gefitinib dosed at 15 mg/kg daily on days 1-21.
Afatinib = Afatinib dosed at 30 mg/kg daily on days 1-21.
VCR + IRN = Vincristine (VCR) dosed at 0.19 mg/kg on days 1, 8, and 15; irinotecan (IRN) dosed at 1.56 mg/kg on days 1-5.
VCR + IRN + AfatinibU = VCR dosed at 0.19 mg/kg on days 1, 8, and 15; IRN dosed at 1.56 mg/kg on days 1-5, and afatinib dosed at 30 mg/kg on days 1-21.
VCR + IRN + AfatinibM = VCR dosed at 0.19 mg/kg on days 1, 8, and 15; IRN dosed at 1.56 mg/kg on days 1-5, and afatinib dosed at 30 mg/kg on days 22-42.
VCR + IRN + GefitinibU = VCR dosed at 0.19 mg/kg on days 1, 8, and 15; IRN dosed at 1.56 mg/kg on days 1-5, and gefitinib dosed at 15 mg/kg on days 1-21.
VCR + IRN + GefitinibM = VCR dosed at 0.19 mg/kg on days 1, 8, and 15; IRN dosed at 1.56 mg/kg on days 1-5, and gefitinib dosed at 15 mg/kg on days 22-42.
2: Xenogen imaging
All bioluminescence signals are measured in photons/sec/cm2/sr.

### Sheet: SJRHB013758_X1
Extended Data Table 14. EGFR inhibitor preclinical study.
Mouse ID	1Tx Group	Reason off therapy	Tx Duration (Days)	2Enrollment	Course 1 wk 1	Course 1 wk 2	Course 1 wk 3	Course 2 wk 1	Course 2 wk 2	Course 2 wk 3
8407	Control	Tumor >20% Body Weight	18	174000000	116000000	99800000	400000000	­	­	­
8408	Control	Tumor >20% Body Weight	10	3520000	289000000	72300000	­	­	­	­
8470	Control	Tumor >20% Body Weight	5	248000000	362000000	­	­	­	­	­
8471	Control	Tumor >20% Body Weight	10	100000000	139000000	220000000	­	­	­	­
8401	Control	Tumor >20% Body Weight	15	400000000	314000000	752000000	­	­	­	­
8449	Afatinib	Tumor >20% Body Weight	10	350000000	238000000	194000000	­	­	­	­
8422	Afatinib	Tumor >20% Body Weight	5	369000000	405000000	­	­	­	­	­
8442	Afatinib	Tumor >20% Body Weight	18	447000000	347000000	1120000000	891000000	­	­	­
8450	Afatinib	Tumor >20% Body Weight	18	59600000	56500000	734000000	737000000	­	­	­
8454	Afatinib	Tumor >20% Body Weight	5	424000000	597000000	­	­	­	­	­
8478	Gefitnib	Tumor >20% Body Weight	10	383000000	510000000	1530000000	­	­	­	­
8475	Gefitnib	Tumor >20% Body Weight	10	61500000	168000000	450000000	­	­	­	­
8432	Gefitnib	Tumor >20% Body Weight	12	180000000	122000000	386000000	­	­	­	­
8434	Gefitnib	Tumor >20% Body Weight	10	270000000	336000000	447000000	­	­	­	­
8451	Gefitnib	Tumor >20% Body Weight	12	171000000	341000000	553000000	­	­	­	­
8444	Gefitnib	Tumor >20% Body Weight	15	45200000	233000000	277000000	­	­	­	­
8423	VCR + IRN	Tumor >20% Body Weight	31	5480000	1330000000	32600000	130000000	1100000000	1070000000	­
8467	VCR + IRN	Tumor >20% Body Weight	40	95800000	643000000	22200000	36100000	244000000	499000000	11800000
8477	VCR + IRN	Tumor >20% Body Weight	25	83400000	1010000000	19800000	168000000	2050000000	­	­
8474	VCR + IRN	Tumor >20% Body Weight	30	248000000	161000000	42200000	453000000	292000000	605000000	­
8462	VCR + IRN	Tumor >20% Body Weight	26	246000000	408000000	40900000	209000000	411000000	­	­
8424	VCR + IRN	Tumor >20% Body Weight	5	124000000	566000000	566000000	461000000	­	­	­
8418	VCR + IRN+ AfatinibU	Completed Therapy	42	25300000	81600000	1580000	74000	3830000	4480000	66000000
8426	VCR + IRN+ AfatinibU	Tumor >20% Body Weight	39	48500000	339000000	90000000	3680000	193000000	265000000	265000000
8433	VCR + IRN+ AfatinibU	Completed Therapy	37	163000000	107000000	76200000	133000000	120000000	­	­
8428	VCR + IRN + AfatinibM	Tumor >20% Body Weight	30	79300000	398000000	16800000	9410000	245000000	1010000000	­
8429	VCR + IRN + AfatinibM	Tumor >20% Body Weight	30	18400000	4210000	288000	748000	257000000	1100000000	­
8406	VCR + IRN + AfatinibM	Tumor >20% Body Weight	30	464000000	285000000	37800000	286000000	119000000	273000000	­
8402	VCR + IRN + AfatinibM	Tumor >20% Body Weight	39	652000000	605000000	72800000	780000	3660000	191000000	418000000
8411	VCR + IRN + AfatinibM	Tumor >20% Body Weight	32	197000000	344000000	86100000	78300000	517000000	1080000000	­
8468	VCR + IRN + GefitinibM	Tumor >20% Body Weight	39	309000000	553000000	33900000	2310000	134000000	1560000000	692000000
8464	VCR + IRN + GefitinibU	Tumor >20% Body Weight	30	189000000	169000000	137000000	157000000	504000000	449000000	­
8420	VCR + IRN + GefitinibU	Tumor >20% Body Weight	37	130000000	553000000	256000000	230000000	3200000	598000000	­
8438	VCR + IRN + GefitinibU	Completed Therapy	42	345000000	495000000	98500000	55900000	7280000	10100000	33500000
8441	VCR + IRN + GefitinibU	Completed Therapy	42	409000000	697000000	468000000	242000000	15100000	90300000	202000000
8439	VCR + IRN + GefitinibU	Completed Therapy	39	117000000	82000000	117000000	18500000	75900000	287000000	281000000
8453	VCR + IRN + GefitinibM	Completed Therapy	42	200000000	281000000	87800000	31500000	43400000	89500000	531000000
8448	VCR + IRN + GefitinibM	Tumor >20% Body Weight	33	45100000	344000000	13400000	23600000	248000000	1960000000	­
8473	VCR + IRN + GefitinibM	Tumor >20% Body Weight	39	74800000	219000000	4460000	30300000	167000000	117000000	17400000
8425	VCR + IRN + GefitinibM	Tumor >20% Body Weight	21	198000000	383000000	36500000	2210000	329000000	511000000	­
8437	VCR + IRN + GefitinibM	Tumor >20% Body Weight	36	99800000	360000000	1600000	45200000	44800000	4380000	­
8415	VCR + IRN + GefitinibM	Completed Therapy	42	322000000	442000000	61600000	136000	1230000	1130000	858000
8417	VCR + IRN + GefitinibM	Tumor >20% Body Weight	39	331000000	1580000000	110000000	86500000	118000000	531000000	1050000000
1: Treatment groups (therapy was for a total of 42 days)
Control = vehicle/untreated.
Gefitinib = Gefitinib dosed at 15 mg/kg daily on days 1-21.
Afatinib = Afatinib dosed at 30 mg/kg daily on days 1-21.
VCR + IRN = Vincristine (VCR) dosed at 0.19 mg/kg on days 1, 8, and 15; irinotecan (IRN) dosed at 1.56 mg/kg on days 1-5.
VCR + IRN + AfatinibU = VCR dosed at 0.19 mg/kg on days 1, 8, and 15; IRN dosed at 1.56 mg/kg on days 1-5, and afatinib dosed at 30 mg/kg on days 1-21.
VCR + IRN + AfatinibM = VCR dosed at 0.19 mg/kg on days 1, 8, and 15; IRN dosed at 1.56 mg/kg on days 1-5, and afatinib dosed at 30 mg/kg on days 22-42.
VCR + IRN + GefitinibU = VCR dosed at 0.19 mg/kg on days 1, 8, and 15; IRN dosed at 1.56 mg/kg on days 1-5, and gefitinib dosed at 15 mg/kg on days 1-21.
VCR + IRN + GefitinibM = VCR dosed at 0.19 mg/kg on days 1, 8, and 15; IRN dosed at 1.56 mg/kg on days 1-5, and gefitinib dosed at 15 mg/kg on days 22-42.
2: Xenogen imaging
All bioluminescence signals are measured in photons/sec/cm2/sr.
